# Bacterial defense via RES-mediated NAD^+^ depletion is countered by phage phosphatases

**DOI:** 10.64898/2026.01.28.702374

**Authors:** Ilya Osterman, Bohdana Hurieva, Erez Yirmiya, Dina Hochhauser, Maxim Itkin, Sergey Malitsky, Rotem Sorek

## Abstract

Many bacterial defense systems restrict phage infection by breaking the molecule NAD^+^ to its constituents, adenosine diphosphate ribose (ADPR) and nicotinamide (Nam). To counter NAD^+^ depletion-mediated defense, phages evolved NAD^+^ reconstitution pathway 1 (NARP1), which uses ADPR and Nam to rebuild NAD^+^. Here we report a bacterial defense system called aRES, involving RES-domain proteins that degrade NAD^+^ into Nam and ADPR-1’’-phosphate (ADPR-1P). This molecule cannot serve as a substrate for NARP1, so that NAD^+^ depletion by aRES defends against phages even if they encode NARP1. We further discover that some phages evolved an extended NARP1 pathway capable of overcoming aRES defense. In these phages, the NARP1 operon also includes a specialized phosphatase, which dephosphorylates ADPR-1P to form ADPR, a substrate from which NARP1 then reconstitutes NAD^+^. Other phages encode inhibitors that directly bind aRES proteins and physically block their active sites. Our study describes new layers in the NAD^+^-centric arms race between bacteria and phages and highlights the centrality of the NAD^+^ pool in cellular battles between viruses and their hosts.
