## Supplementary table S1 for "Bacterial defense via RES-mediated NAD^+^ depletion is countered by phage phosphatases"

### Sheet: Sheet1
Adps INPHARED gene ID	Namat INPHARED gene ID	Neighbor INPHARED gene ID	INPHARED genome ID	Genome name	Host	HHpred predicted domains	Sequence
AP014858_00043	AP014858_00041	AP014858_00042	AP014858	Vibrio phage RYC	Vibrio	MACRO	MLVYKKGNAVSAKVDKDCQLLLHVANCQGKMASGIAKEIRERVPEAYNVYKEVEEERGLTLGTVSSAKGVVNLHAQKYYGYDGERYLDYEALAKSLERVKEVLDTSGIKSGAKIAVPHLMGCDRAGGAWKIVEAMLEHYLGEHQINIYSLK
GU988610_00021	GU988610_00019	GU988610_00017	GU988610	Pseudomonas phage JG004	Pseudomonas	MACRO	MIKYRKGDLLAAFKNKELHAIAHQANCFNTMGSGIAKQIREQFPEAYEADQATVKGDRGKLGSLTFTMNEYGSIYNLYGQYNYGREEGRVYTQLDALGQALYTMSLFLEAEADARAIPTSELCVGLPKIGCGLAGEDWSNVEPLIEETLGQFQVYVYEL
HE983845_00022	HE983845_00020	HE983845_00018	HE983845	Pseudomonas phage vB_PaeM_C2-10_Ab1	Pseudomonas	MACRO	MIKYRKGDLIAAFKNKELHAIAHQANCFNTMGSGIAKQIREQFPEAYEADLATEKGDRAKLGSLTFTMNEYGSIYNLYGQYNYGREEGRVYTQLDALGQALYTMSLFLEAEADARAIPTSELCVGLPKIGCGLAGEDWSNVEPLIEETLGQFQVYVYEL
HQ832595_00021	HQ832595_00019	HQ832595_00017	HQ832595	Pseudomonas phage PaP1	Pseudomonas	MACRO	MIKYRKGDLLAAFKNKELHAIAHQANCFNTMGSGIAKQIREQFPEAYEADLATEKGDRAKLGSLTFTMNEYGSIYNLYGQYNYGREEGRIYTQLDALGQALYTMSLFLEAEADARAIPTSELCVGLPKIGCGLAGEDWSNVEPLIEETLGQFQVYVYEL
KC862297_00146	KC862297_00144	KC862297_00142	KC862297	Pseudomonas phage PAK_P1	Pseudomonas	MACRO	MIKYRKGDLIAAFKNKELHAIAHQANCFNTMGSGIAKQIREQFPEAYEADQATVKGDRGKLGSLTFTMNEYGSIYNLYGQYNYGREEGRVYTQLDALGQALYTMSLFLEAEADARAIPTSELCVGLPKIGCGLAGEDWSNVEPLIEETLGQFQVYVYEL
KC862298_00142	KC862298_00140	KC862298_00138	KC862298	Pseudomonas phage PAK_P2	Pseudomonas	MACRO	MIKYRKGDLIAAFKNKELHAIAHQANCFNTMGSGIAKQIREQFPEAYEADQATVKGDRGKLGSLTFTINEYGSIYNLYGQYNYGREEGRVYTQLDALGQALYTMSLFLEAEADARAIPTSELCVGLPKIGCGLAGEDWSNVEPLIEETLGQFQVYVYEL
KC862300_00142	KC862300_00140	KC862300_00138	KC862300	Pseudomonas phage PAK_P4	Pseudomonas	MACRO	MIKYRKGDLIAAFKNKELHAIAHQANCFNTMGSGIAKQIREQFPEAYEADQATVKGDRGKLGSLTFTMNEYGSIYNLYGQYNYGREEGRVYTQLDALGQALYTMSLFLEAEADARAIPTSELCVGLPKIGCGLAGEDWSNVEPLIEETLGQFQVYVYEL
KJ409772_00031	KJ409772_00028	KJ409772_00026	KJ409772	Pseudomonas phage phiPsa374	Pseudomonas	MACRO	MTLNYKVGDICDAVISGEVVAIGHQANCFNTMNSGVAKAIRLRLPCAWEADQLTGKGDIHKFGDISVGQLRNEAGEPTGLVYNLYGQYNYGYDAAAYTNYLKLEEALVAMRDDLLTGRDLWNVGFPKIGAGLGGGDWDTIAEIINDVFDDRFNVTIYVLREEDVPRRS
KJ628499_00136	KJ628499_00138	KJ628499_00139	KJ628499	Acinetobacter phage vB_AbaM_phiAbaA1	Acinetobacter	MACRO	MIEERIKGDVFPYLMRKNNNFDAFVHGCNCFCTMGKGIAPLVKKNFPVAYEADLLTEKGDRSKLGDYTWAWVNEYKLEIINAYTQYDYRRAYGDSDVNVSYHAIREVFRKLNKDYRGSRVAIPKIGAGLAGGDWELIEKIINEETPDLHITLFYLD
KP280063_00031	KP280063_00029	KP280063_00030	KP280063	Vibrio phage phi 3	Vibrio	MACRO	MKTVYKDMVLHLQSAEHLDAYAHQCNCFARMGRGIAPLLAAVVPGLREADYASGEGNRSKMGTFTYANAKSGARVYNVYGQYHWQKYQVVPGRNTDYGALRKGMARVMEDMVANRLKTLGIPLIGCGLAGGDWKIVEQFIKELEADFGIEVTLFIKK
KR052143_00166	KR052143_00168	KR052143_00170	KR052143	Pseudomonas phage vB_PaeM_MAG1	Pseudomonas	MACRO	MIKYRKGDLLAAFKNKELHAIAHQANCFNTMGSGIAKQIREQFPEAYEADQATVKGDRGKLGSLTFTINEYGSIYNLYGQYNYGREEGRVYTQLDALGQALYTMSLFLEAEADARAIPTSELCVGLPKIGCGLAGEDWSNVEPLIEETLGQFQVYVYEL
KT736033_00023	KT736033_00021	KT736033_00019	KT736033	Pseudomonas phage K8	Pseudomonas	MACRO	MIKYRKGDLIAAFKNKELHAIAHQANCFNTMGSGIAKQIREQFPEAYEADQATVKGDRGKLGSLTFTMNEYGSIYNLYGQYNYGREEGRIYTQLDALGQALYTMSLFLEAEADARAIPTSELCVGLPKIGCGLAGEDWSNVEPLIEETLGQFQVYVYEL
KT804923_00023	KT804923_00021	KT804923_00019	KT804923	Pseudomonas phage C11	Pseudomonas	MACRO	MIKYRKGDLIAAFKNKELHAIAHQANCFNTMGSGIAKQIREQFPEAYEADQATVKGDRGKLGSLTFTMNEYGSIYNLYGQYNYGREEGRIYTQLDALGQALYTMSLFLEAEADARAIPTSELCVGLPKIGCGLAGEDWSNVEPLIEETLGQFQVYVYEL
KU297675_00021	KU297675_00019	KU297675_00017	KU297675	Pseudomonas phage PaoP5	Pseudomonas	MACRO	MIKYRKGDLIAAFKNKELHAIAHQANCFNTMGSGIAKQIREQFPEAYEADLATEKGDRAKLGSLTFTMNECGSIYNLYGQYNYGREEGRIYTQLDALGQALYTMSLFLEAEADARAIPTSELCVGLPKIGCGLAGEDWSNVEPLIEETLGQFQVYVYEL
KU497559_00023	KU497559_00021	KU497559_00019	KU497559	Pseudomonas phage K5	Pseudomonas	MACRO	MIKYRKGDLIAAFKNKELHAIAHQANCFNTMGSGIAKQIREQFPEAYEADQATVKGDRGKLGSLTFTMNEYGSIYNLYGQYNYGREEGRIYTQLDALGQALYTMSLFLEAEADARAIPTSELCVGLPKIGCGLAGEDWSNVEPLIEETLGQFQVYVYEL
KU761955_00163	KU761955_00165	KU761955_00167	KU761955	Pseudomonas phage phiMK	Pseudomonas	MACRO	MIKYRKGDLLAAFKNKELHAIAHQANCFNTMGSGIAKQIREQFPEAYEADQATVKGDRGKLGSLTFTMNEYGSIYNLYGQYNYGREEGRVYTQLDALGQALYTMSLFLEAEADARAIPTSELCVGLPKIGCGLAGEDWSNVEPLIEETLGQFQVYVYEL
KX822733_00205	KX822733_00204	KX822733_00206	KX822733	Pseudoalteromonas phage PH357	Pseudoalteromonas	MACRO	MSIRIVKGDAITALLNGDIDYLVHQTNAVGGFGSGIAGQIRKRIPQAYQAYKDNYDFWINQGYDNIPLGNISTGGNVIHLHSQLNYGRSGKRYTNYGAMANGFNYLPEVLYDMDESPEDIVIGLPYLMGCGLGGGDWNIVYELIEQCLAPNVKEVIIYQL
KY000083_00113	KY000083_00111	KY000083_00109	KY000083	Pseudomonas phage PA10	Pseudomonas	MACRO	MIKYRKGDLLAAFKNKELHAIAHQANCFNTMGSGIAKQIREQFPEAYEADQATVKGDRGKLGSLTFTMNEYGSIYNLYGQYNYGREEGRVYTQLDALGQALYTMSLFLEAEADARAIPTSELCVGLPKIGCGLAGEDWSNVEPLIEETLGQFQVYVYEL
KY073228_00021	KY073228_00019	KY073228_00017	KY073228	Pseudomonas phage Zigelbrucke	Pseudomonas	MACRO	MIKYRKGDLLAAFKNKELHAIAHQANCFNTMGSGIAKQIREQFPEAYEADQATVKGDRGKLGSLTFTINEYGSIYNLYGQYNYGREEGRVYTQLDALGQALYTMSLFLEAEADARAIPTSELCVGLPKIGCGLAGEDWSNVEPLIEETLGQFQVYVYEL
KY883654_00166	KY883654_00164	KY883654_00165	KY883654	Vibrio phage JSF10	Vibrio	MACRO	MKTVYKDMVLHLQGADHLDAYAHQCNCFARMGRGIAPLLAAVVPGLREADYSSGEGNRSKLGTFTCAIAKSGAKVYNVYGQYHWQKYQVVPGRNTDYGALRKGMAKVMEDMVANGLKTLGIPLIGCGLAGGDWKVVEKFIKELEADFGIEVTLFIKK
KY883655_00091	KY883655_00093	KY883655_00092	KY883655	Vibrio phage JSF12	Vibrio	MACRO	MKTVYKDMVLHLQGADHLDAYAHQCNCFARMGRGIAPLLAAVVPGLREADYSSGEGNRSKLGTFTCAIAKSGAKVYNVYGQYHWQKYQVVPGRNTDYGALRKGMAKVMEDMVANGLKTLGIPLIGCGLAGGDWKVVEKFIKELEADFGIEVTLFIKK
LC487410_00039	LC487410_00037	LC487410_00038	LC487410	Vibrio phage KIT04	Vibrio	MACRO	MIKVVKGDMVKHLQSKDRLDAYAHQCNCFCRMGRGIAPLLAKAVPGLRKADDMTVPGDKSKLGTFSFTEYKDSGTLVYNLYGQYHWIKHKVAPGRNTDYQALRECLVNMKIHLIYANRGSVKDSLTLGLPLIGCGLAGGDWDGVVFPMIEEVFDNSGIDVTIFKL
LN610572_00024	LN610572_00022	LN610572_00020	LN610572	Pseudomonas phage vB_PaeM_C2-10_Ab02	Pseudomonas	MACRO	MIKYRKGDLLAAFKNKELHAIAHQANCFNTMGSGIAKQIREQFPEAYEADQATVKGDRGKLGSLTFTINEYGSIYNLYGQYNYGREEGRVYTQLDALGQALYTMSLFLEAEADARAIPTSELCVGLPKIGCGLAGEDWSNVEPLIEETLGQFQVYVYEL
LN610575_00022	LN610575_00020	LN610575_00018	LN610575	Pseudomonas phage vB_PaeM_C2-10_Ab08	Pseudomonas	MACRO	MIKYRKGDLIAAFKNKELHAIAHQANCFNTMGSGIAKQIREQFPEAYEADLATEKGDRAKLGSLTFTMNEYGSIYNLYGQYNYGREEGRVYTQLDALGQALYTMSLFLEAEADARAIPTSELCVGLPKIGCGLAGEDWSNVEPLIEETLGQFQVYVYEL
LN610586_00024	LN610586_00022	LN610586_00020	LN610586	Pseudomonas phage vB_PaeM_C2-10_Ab10	Pseudomonas	MACRO	MIKYRKGDLIAAFKNKELHAIAHQANCFNTMGSGIAKQIREQFPEAYEADLATEKGDRAKLGSLTFTMNEYGSIYNLYGQYNYGREEGRVYTQLDALGQALYTMSLFLEAEADARAIPTSELCVGLPKIGCGLAGEDWSNVEPLIEETLGQFQVYVYEL
LN610587_00023	LN610587_00021	LN610587_00019	LN610587	Pseudomonas phage vB_PaeM_C2-10_Ab15	Pseudomonas	MACRO	MIKYRKGDLLAAFKNKELHAIAHQANCFNTMGSGIAKQIREQFPEAYEADQATVKGDRGKLGSLTFTINEYGSIYNLYGQYNYGREEGRVYTQLDALGQALYTMSLFLEAEADARAIPTSELCVGLPKIGCGLAGEDWSNVEPLIEETLGQFQVYVYEL
LN887844_00159	LN887844_00161	LN887844_00163	LN887844	Pseudomonas phage VCM	Pseudomonas	MACRO	MIQYKIGDLIDALKSGEVSSIGHQANCFNTMNSGVAKAIRLAFPHAYEADCLTVKGDKAKLGKLTCVEYERDDETVGLIYNLYGQYNYGYDAKGYTNYEALRGALLNMRIDLDGAVSLSGEDWKKVGFPKIGAGLGGGDWDTIARIIEDTFEGYDVTVYTLQ
MF893340_00148	MF893340_00145	MF893340_00144	MF893340	Pseudomonas phage PPSC2	Pseudomonas	MACRO	MSLKYKVGDICEALKSGEVGAIGHQANCFNTMNSGVAKAIRLAFPDAYKADCETFKGDKEKLGSLSVGWNRDEHGNIAGLIYNLYGQYNYGYDSKGYTNYDALRSALEEMHSDLLTSDIRKIGFPKIGAGLGGGDWDTIVEIIEGTFFAGGFEVTIYVLRESDVS
MF974178_00164	MF974178_00166	MF974178_00168	MF974178	Pseudomonas phage YS35	Pseudomonas	MACRO	MIKYRKGDLIAAFKNKELHAIAHQANCFNTMGSGIAKQIREQFPEAYEADQATVKGDRGKLGSLTFTMNEYGSIYNLYGQYNYGREEGRIYTQLDALGQALYTMSLFLEAEADARAIPTSELCVGLPKIGCGLAGEDWSNVEPLIEETLGQFQVYVYEL
MG018930_00050	MG018930_00053	MG018930_00055	MG018930	Pseudomonas phage ventosus	Pseudomonas	MACRO	MSLTYKSGCLIEALDKGEVSAIAHQANCFNTMKSGVAKALVERWPAVSEADQATIKGDPDKLGTLSFTPVYCEDSEIRPVFNLYGQYNYGREKGVIYTDIKALGNAFHQMKLFLDSIGIKRVGLPKLGAGLGGARWEDVESCIITELAGLDVTIYSK
MG592441_00148	MG592441_00144	MG592441_00145	MG592441	Vibrio phage 1.063.O._10N.261.45.C7	Vibrio	MACRO	MTTYKNGNAVDALIDGEVDFLLHVANCQGKMGSGIALEIKKRIPSAYLNYKNHEKINGKVILGRVSSGSNVVNLHAQEYYGYDSKRYLDYEALAKCLEKTKGCLDKVGTDVKIGVPFKMGCDRAGGSWNIVVSMLEHYLQDYKVVVYDINK
MG649966_00171	MG649966_00173	MG649966_00172	MG649966	Vibrio phage Ceto	Vibrio	MACRO	MIKVVKGDMVKHLQSKDHLDAYAHQCNCFCRMGRGIAPLLAKAVPGLRQADDMTVPGDKSKLGSVSLAAHPNGAVVFNVYGQYHWHAHKVAPGRNTDYDALEKGLWRVLADMLKDDMKTLGLPLIGCGLAGGDWDNVVLPMIHKVFDNSGVDVTIFKL
MG649967_00172	MG649967_00174	MG649967_00173	MG649967	Vibrio phage Thalassa	Vibrio	MACRO	MIKVIQGDMVKHLQSKDHLDAYAHQCNCFCRMGRGIAPLLAKAVPWLRAADSFDEGDKNKLGTVSKAKHPNGAVVFNVYGQYHWNKFKVAPGRNTDYDALEKGLWRVLADMLKDDMKTLGLPLIGCGLAGGDWDNVVLPMIHKVFDNSGVDVTIFKL
MH370478_00161	MH370478_00163	MH370478_00165	MH370478	Pseudomonas phage SRT6	Pseudomonas	MACRO	MIKYRKGDLIAAFKNKELHAIAHQANCFNTMGSGIAKQIREQFPEAYEADQATVKGDRGKLGSLTFTMNEYGSIYNLYGQYNYGREEGRIYTQLDALGQALYTMSLFLEAEADARAIPTSELCVGLPKIGCGLAGEDWSNVEPLIEETLGQFQVYVYEL
MH725810_00023	MH725810_00025	MH725810_00027	MH725810	Pseudomonas phage PaYy-2	Pseudomonas	MACRO	MIKYRKGDLIAAFKNKELHAIAHQANCFNTMGSGIAKQIREQFPEAYEADQATVKGDRGKLGSLTFTMNEYGSIYNLYGQYNYGREEGRIYTQLDALGQALYTMSLFLEAEADARAIPTSELCVGLPKIGCGLAGEDWSNVEPLIEETLGQFQVYVYEL
MH746814_00137	MH746814_00139	MH746814_00140	MH746814	Acinetobacter phage vB_AbaM_B09_Aci05	Acinetobacter	MACRO	MIEERIKGDVFPYLMKKDNNFDAFVHGCNCFCTMGKGIAPLVKKHFYAAYEADLLTEKGDRSKLGDYTWAWFNEYKLEIINAYTQYDYRKAYGDTDINVSYHAIREVFRKLNKDYRGCRFAIPKIGAGLAGGDWELIEKIINEETPHLHITLFYLED
MH791399_00036	MH791399_00034	MH791399_00032	MH791399	Pseudomonas phage PaGz-1	Pseudomonas	MACRO	MIKYRKGDLIAAFKNKELHAIAHQANCFNTMGSGIAKQIREQFPEAYEADLATEKGDRAKXGSLTFTMNEYGSIYNLYGQYNYGREEGVVYTQLDALGHALYTMSLFLEAEADARAIPTSELCVGLPKIGCGLAGEDWSNVEPLIEETLGQFQVYVYEL
MH791408_00179	MH791408_00177	MH791408_00175	MH791408	Pseudomonas phage PaZq-1	Pseudomonas	MACRO	MIKYRKGDLIAAFKNKELHAIAHQANCFNTMGSGIAKQIREQFPEAYEADQATVKGDRGKLGSLTFTMNEYGSIYNLYGQYNYGREEGRVYTQLDALGQALYTMSLFLEAEADARAIPTSELCVGLPKIGCGLAGEDWSNVEPLIEETLGQFQVYVYEL
MH791416_00043	MH791416_00045	MH791416_00047	MH791416	Pseudomonas phage PaSzW-1	Pseudomonas	MACRO	MIKYRKGDLIAAFKNKELHAIAHQANCFNTMGSGIAKQIREQFPEAYEADQATVKGDRGKLGSLTFTMNEYGSIYNLYGQYNYGREEGRVYTQLDALGQALYTMSLFLEAEADARAIPTSELCVGLPKIGCGLAGEDWSNVEPLIEETLGQFQVYVYEL
MH800198_00139	MH800198_00141	MH800198_00142	MH800198	Acinetobacter phage vB_AbaM_B09_Aci01-1	Acinetobacter	MACRO	MIEERIKGDVFPYLMKKDNNFDAFVHGCNCFCTMGKGIAPLVKKHFYAAYEADLLTEKGDRSKLGDYTWAWFNEYKLEIINAYTQYDYRKAYGDTDINVSYHAIREVFRKLNKDYRGCRFAIPKIGAGLAGGDWELIEKIINEETPHLHITLFYLED
MH800199_00138	MH800199_00140	MH800199_00141	MH800199	Acinetobacter phage vB_AbaM_B09_Aci02-2	Acinetobacter	MACRO	MIEERIKGDVFPYLMKKDNNFDAFVHGCNCFCTMGKGIAPLVKKHFYAAYEADLLTEKGDRSKLGDYTWAWFNEYKLEIINAYTQYDYRKAYGDTDINVSYHAIREVFRKLNKDYRGCRFAIPKIGAGLAGGDWELIEKIINEETPHLHITLFYLED
MK138526_00119	MK138526_00117	MK138526_00115	MK138526	Pseudomonas phage vB_PaeM_LCK69	Pseudomonas	MACRO	MIKYRKGDLLAAFKNKELHAIAHQANCFNTMGSGIAKQIREQFPEAYEADQATVKGDRGKLGSLTFTINEYGSIYNLYGQYNYGREEGRVYTQLDALGQALYTMSLFLEAEADARAIPTSELCVGLPKIGCGLAGEDWSNVEPLIEETLGQFQVYVYEL
MK170160_00134	MK170160_00136	MK170160_00137	MK170160	Acinetobacter phage TAC1	Acinetobacter	MACRO	MIEERIKGDVFPYLMKKDNNFDAFVHGCNCFCTMGKGIAPLVKKHFYAAYEADLLTEKGDRSKLGDYTWAWFNEYKLEIINAYTQYDYRKSYGDTDVNVSYHAIREVFRKLNKDYRGCRFAIPKIGAGLAGGDWELIEKIINEETPHLHITLFYLED
MK224498_00093	MK224498_00091	MK224498_00089	MK224498	Pseudomonas phage Henu5	Pseudomonas	MACRO	MIKYRKGDLIAAFKNKELHAIAHQANCFNTMGSGIAKQIREQFPEAYEADLATEKGDRAKLGSLTFTMNEYGSIYNLYGQYNYGREEGRVYTQLDALGQALYTMSLFLEAEADARAIPTSELCVGLPKIGCGLAGEDWSNVEPLIEETLGQFQVYVYEL
MK340761_00021	MK340761_00019	MK340761_00017	MK340761	Pseudomonas phage vB_PaeM_SCUT-S2	Pseudomonas	MACRO	MIKYRKGDLIAAFKNKELHAIAHQANCFNTMGSGIAKQIREQFPEAYEADQATVKGDRGKLGSLTFTMNEYGSIYNLYGQYNYGREEGRIYTQLDALGQALYTMSLFLEAEADARAIPTSELCVGLPKIGCGLAGEDWSNVEPLIEETLGQFQVYVYEL
MK443264_00024	MK443264_00022	MK443264_00020	MK443264	Pseudomonas phage ITTPL	Pseudomonas	MACRO	MIKYRKGDLLAAFKNKELHAIAHQANCFNTMGSGIAKQIREQFPEAYEADQATVKGDRGKLGSLTFTMNEYGSIYNLYGQYNYGREEGRVYTQLDALGQALYTMSLFLEAEADARAIPTSELCVGLPKIGCGLAGEDWSNVEPLIEETLGQFQVYVYEL
MK719730_00035	MK719730_00034	MK719730_00036	MK719730	Rheinheimera phage vB_RspM_Barba19A	Rheinheimera	MACRO	MGIIHRTGNVVDALLDGEVDFIAHCCNAQGVMGSGVAKEIKARIPDAYLAYRRRYDMLQERRTLKHFLGDCIEGGRVLNLIGQEFYGYNKKRYVSYGAIASALSHCYRVIQFELDEEWPIYPLNVTIGVPYKMASDRAGGDWNIVLELIEHLVVPYVKDVVIYKLEG
MK719750_00035	MK719750_00034	MK719750_00036	MK719750	Rheinheimera phage vB_RspM_Barba31A	Rheinheimera	MACRO	MGIIHRTGNVVDALLDGEVDFIAHCCNAQGVMGSGVAKEIKARIPDAYLAYRRRYDMLQERRTLKHFLGDCIEGGRVLNLIGQEFYGYNKKRYVSYGAIASALSHCYRVIQFELDEEWPIYPLNVTIGVPYKMASDRAGGDWNIVLELIEHLVVPYVKDVVIYKLEG
MK796244_00170	MK796244_00172	MK796244_00171	MK796244	Vibrio phage Achelous	Vibrio	MACRO	MIKVVHGDMVKHLQSKDHLDAYAHQCNCFCRMGRGIAPLLAKAVPGLRKADDMTVLGDKSKLGSVSLAAHPNGAVVFNVYGQYHWHAHKVAPGRNTDYGALRNGLITVIDLMQEHDFKTLGLPLIGCGLAGGDWDNVVLPMIHELFNGSGVDVTIFKL
MK838112_00111	MK838112_00107	MK838112_00105	MK838112	Aeromonas phage LAh_6	Aeromonas	MACRO	MITRVIKGDAVSLFKSGEFDVFAHGCNCFCTMGKGIAKQVKDQLRPLFDSDLKFGRKGSRLKLGTFTTHEFDFGVGVNLYTQYTFWDVNDMLDYGAIEDCSVV
MK838115_00067	MK838115_00071	MK838115_00073	MK838115	Aeromonas phage LAh_9	Aeromonas	MACRO	MITRVIKGDAVSLFKSGEFDVFAHGCNCFCTMGKGIAKQVKDQLRPLFDSDLKFGRKGSRLKLGTFTTHEFDFGVGVNLYTQYTFWDVNDMLDYGAIEDCSVV
MK895508_00161	MK895508_00163	MK895508_00162	MK895508	Vibrio phage Brizo	Vibrio	MACRO	MIKVVHGDMVKHLQSKDHLDAYAHQCNCFCRMGRGIAPLLARAVPWLRAADSFDEGDKSKLGTVSKAKHPNGAVVFNVYGQYHWDKFKVAPGRNTDYDALEKGLWRVLADMLKDDMKTLGLPLIGCGLAGGDWDNVVLPMIHRLFNNSGIDVTIFKL
MK907780_00167	MK907780_00169	MK907780_00168	MK907780	Vibrio phage Pontus	Vibrio	MACRO	MITVIQGDMVEHLKSEDHLDAYAHQCNCFCRMGRGIAPLLAKAVPGLRKADDMTVPGDKSKLGSVSLAAHPNGAVVFNVYGQYHWHAHKVAPGRNTDYGALRNGLITVIELMQEHDFKTLGLPLIGCGLAGGDWDNVVLPMIHELFNGSGVDVTIFKL
MN013356_00023	MN013356_00021	MN013356_00019	MN013356	Pseudomonas phage vB_PaM_EPA1	Pseudomonas	MACRO	MIKYRKGDLLAAFKNKELHAIAHQANCFNTMGSGIAKQIREQFPEAYEADQATVKGDRGKLGSLTFTINEYGSIYNLYGQYNYGREEGRVYTQLDALGQALYTMSLFLEAEADARAIPTSELCVGLPKIGCGLAGEDWSNVEPLIEETLGQFQVYVYEL
MN563785_00080	MN563785_00082	MN563785_00084	MN563785	Pseudomonas phage vB_PA45_GUMS	Pseudomonas	MACRO	MIKYRKGDLLAAFKNKELHAIAHQANCFNTMGSGIAKQIREQFPEAYEADQATVKGDRGKLGSLTFTINEYGSIYNLYGQYNYGREEGRVYTQLDALGQALYTMSLFLEAEADARAIPTSELCVGLPKIGCGLAGEDWSNVEPLIEETLGQFQVYVYEL
MN812694_00131	MN812694_00128	MN812694_00126	MN812694	Pectobacterium phage Bobbio	Pectobacterium	MACRO	MRYVVGDLCDALERGEVDAIGHQANCFNTMNSGVAKALRKRWPEVYEADCRTKKGDPLKFGDLSLATVATKFGSGLVYNLYGQFNYGYDSKGYTNYAKLEQSMEAMREDLLTGVGLTHVGFPKIGAGLGGGDWDTIAEIINRVFSDAFDVTIYVLREEDVPRRS
MN871470_00156	MN871470_00158	MN871470_00160	MN871470	Pseudomonas phage Pa-U	Pseudomonas	MACRO	MIKYRKGDLIAAFKNKELHAIAHQANCFNTMGSGIAKQIREQFPEAYEADQATVKGDRGKLGSLTFTMNEYGSIYNLYGQYNYGREEGRIYTQLDALGQALYTMSLFLEAEADARAIPTSELCVGLPKIGCGLAGEDWSNVEPLIEETLGQFQVYVYEL
MN871481_00031	MN871481_00029	MN871481_00027	MN871481	Pseudomonas phage PaSz-1_45_92k	Pseudomonas	MACRO	MIKYRKGDLLAAFKNKELHAIAHQANCFNTMGSGIAKQIREQFPEAYEADQATVKGDRGKLGSLTFTMNEYGSIYNLYGQYNYGREEGRVYTQLDALGQALYTMSLFLEAEADARAIPTSELCVGLPKIGCGLAGEDWSNVEPLIEETLGQFQVYVYEL
MN871488_00023	MN871488_00025	MN871488_00027	MN871488	Pseudomonas phage PaYy-2	Pseudomonas	MACRO	MIKYRKGDLIAAFKNKELHAIAHQANCFNTMGSGIAKQIREQFPEAYEADQATVKGDRGKLGSLTFTMNEYGSIYNLYGQYNYGREEGRIYTQLDALGQALYTMSLFLEAEADARAIPTSELCVGLPKIGCGLAGEDWSNVEPLIEETLGQFQVYVYEL
MN905160_00035	MN905160_00032	MN905160_00030	MN905160	Pseudomonas phage PE09	Pseudomonas	MACRO	MTIQYKVGNIVDAILNGEVIAIGHQANCFNTMNSGVAKEIRLRLPCAWEADQLTVKGDKAKHGTISVGQLRDEAGQPTGVVYNLYGQYNYGYDGSNFTSYTKLEQALILMRDDLLTGNNLWNVGFPKIGAGLGGGDWDTIAEIINDVFDDRFNVTIYVLREEDKC
MN958086_00168	MN958086_00170	MN958086_00169	MN958086	Vibrio phage Bennett	Vibrio	MACRO	MIKVVHGDMVKHLQSKDHLDVYAHQCNCFCRMGRGIAPLLAKAVPGLRKADDMTVPGDKSKLGSVSLAAHPNGAVVFNVYGQYHWHAHKVAPGRNTDYKALEQGLITIIELMQEHEFTTLGLPLIGCGLAGGDWDNVVLPMIHELFNGSGVDVTIFKL
MN966730_00162	MN966730_00164	MN966730_00163	MN966730	Vibrio phage Cilsick	Vibrio	MACRO	MIKVVHGDMVKHLQSKDHLDAYAHQCNCFCRMGRGIAPLLAKAVPGLRKADDMTVLGDKSKLGSVSLAAHPNGAVVFNVYGQYHWHAHKVAPGRNTDYGALRNGLITVIDLMQEHDFKTLGLPLIGCGLAGGDWDNVVLPMIHELFNGSGVDVTIFKL
MN966731_00168	MN966731_00170	MN966731_00169	MN966731	Vibrio phage Chazly21	Vibrio	MACRO	MIKVVHGDMVKHLQSKDHLDAYAHQCNCFCRMGRGIAPLLAKAVPGLRRADDMTVLGDKSKLGSVSLAAHPNGAVVFNVYGQYHWHAHKVAPGRNTDYGALRNGLITVIDLMQEHDFKTLGLPLIGCGLAGGDWDNVVLPMIHELFNGSGVDVTIFKL
MN966732_00163	MN966732_00165	MN966732_00164	MN966732	Vibrio phage Chester	Vibrio	MACRO	MIKVVHGDMVKHLQSKDHLDAYAHQCNCFCRMGRGIAPLLAKAVPGLRKADDMTVLGDKSKLGSVSLAAHPNGAVVFNVYGQYHWHAHKVAPGRNTDYGALRNGLITVIDLMQEHDFKTLGLPLIGCGLAGGDWDNVVLPMIHELFNGSGVDVTIFKL
MT188223_00130	MT188223_00132	MT188223_00133	MT188223	Acinetobacter phage vB_AbaM_D22	Acinetobacter	MACRO	MIEERIKGDVFPYLMKKYNNFDAFVHGCNCFCTMGKGIAPLVKKHFYAAYEADLLTKKGDRSKLGDYTWAWFNEYKLEIINAYTQYDYRKAYGDTDINVSYHAIREVFRKLNKDYRGCRFAIPKIGAGLAGGDWELIEKIINEETPHLHITLFYLED
MT448616_00170	MT448616_00172	MT448616_00171	MT448616	Vibrio phage BBMuffin	Vibrio	MACRO	MIKVVHGDMVKHLQSKDHLDVYAHQCNCFCRMGRGIAPLLAKAVPGLRKADDMTVPGDKSKLGSVSLAAHPNGAVVFNVYGQYHWHAHKVAPGRNTDYKALEQGLITIIELMQEHEFTTLGLPLIGCGLAGGDWDNVVLPMIHELFNGSGVDVTIFKL
MT448617_00173	MT448617_00175	MT448617_00174	MT448617	Vibrio phage River4	Vibrio	MACRO	MIKVIQGDMVKHLQSKDHLDAYAHQCNCFCRMGRGIAPLLAKAVPWLRAADSFDEGDKNKLGTVSKAKHPNGAVVFNVYGQYHWNKFKVAPGRNTDYAALEKGLWRVLADMLKDDMKTLGLPLIGCGLAGGDWDNVVLPMIHKVFDNSGVDVTIFKL
MT459144_00170	MT459144_00172	MT459144_00171	MT459144	Vibrio phage Dax	Vibrio	MACRO	MIKVVHGDMVKHLQSKDHLDVYAHQCNCFCRMGRGIAPLLAKAVPGLRKADDMTVPGDKSKLGSVSLAAHPNGAVVFNVYGQYHWHAHKVAPGRNTDYKALEQGLITIIELMQEHEFTTLGLPLIGCGLAGGDWDNVVLPMIHELFNGSGVDVTIFKL
MT460514_00166	MT460514_00168	MT460514_00167	MT460514	Vibrio phage AG74	Vibrio	MACRO	MIKVVHGDMVKHLQSKDHLDAYAHQCNCFCRMGRGIAPLLAKAVPGLRKADDMTVLGDKSKLGSVSLAAHPNGAVVFNVYGQYHWHAHKVAPGRNTDYGALRNGLITVIDLMQEHEFTTLGLPLIGCGLAGGDWDNVVLPMIHRLFNNSGIDVTIFKL
MT460515_00164	MT460515_00166	MT460515_00165	MT460515	Vibrio phage Cody	Vibrio	MACRO	MIKVVHGDMVKHLQSKDHLDAYAHQCNCFCRMGRGIAPLLAKAVPGLRRADDMTVLGDKSKLGSVSLAAHPNGAVVFNVYGQYHWHAHKVAPGRNTDYGALRNGLITVIDLMQEHDFKTLGLPLIGCGLAGGDWDNVVLPMIHELFNGSGVDVTIFKL
MT460516_00169	MT460516_00171	MT460516_00170	MT460516	Vibrio phage Quinn	Vibrio	MACRO	MIKVVHGDMVKHLQSKDHLDAYAHQCNCFCRMGRGIAPLLAKAVPGLRKADDMTVPGDKSKLGSVSLAAHPNGAVVFNVYGQYHWHAHKVAPGRNTDYKALEKGLWRVLADMLKDDMKTLGLPLIGCGLAGGDWDNVVLPMIHRLFNNSGIDVTIFKL
MT460517_00164	MT460517_00166	MT460517_00165	MT460517	Vibrio phage Athena	Vibrio	MACRO	MIKVVHGDMVKHLQSKDHLDAYAHQCNCFCRMGRGIAPLLAKAVPGLRRADDMTVLGDKSKLGSVSLAAHPNGAVVFNVYGQYHWHAHKVAPGRNTDYGALRNGLITVIDLMQEHDFKTLGLPLIGCGLAGGDWDNVVLPMIHELFNGSGVDVTIFKL
MT460518_00167	MT460518_00169	MT460518_00168	MT460518	Vibrio phage Direpillow8	Vibrio	MACRO	MIKVVHGDMVKHLQSKDHLDVYAHQCNCFCRMGRGIAPLLAKAVPGLRKADDMTVPGDKSKLGSVSLAAHPNGAVVFNVYGQYHWHAHKVAPGRNTDYKALEQGLITIIELMQEHEFTTLGLPLIGCGLAGGDWDNVVLPMIHELFNGSGVDVTIFKL
MT623546_00095	MT623546_00093	MT623546_00092	MT623546	Acinetobacter phage Ab_121	Acinetobacter	MACRO	MIEERIKGDVFPYLMKKDNNFDAFVHGCNCFCTMGKGIAPLVKKHFYAAYEADLLTEKGDRSKLGDYTWAWFNEYKLEIINAYTQYDYRKSYGDTDVNVSYHAIREVFRKLNKDYRGCRFAIPKIGAGLAGGDWELIEKIINEETPHLHITLFYLED
MT670417_00030	MT670417_00027	MT670417_00025	MT670417	Pseudomonas phage phiPsa267	Pseudomonas	MACRO	MTLNYKVGDICDAVISGEVVAIGHQANCFNTMNSGVAKAIRLRLPCAWEADQLTGKGDIHKFGDISVGQLRNCLTGEPTGLVYNLYGQYNYGYDAAAYTNYLKLEEALIAMRDDLLTGRDLWNVGFPKIGAGLGGGDWDTIAEIINDVFDDRFNVTIYVLREEDVPRRS
MT670418_00031	MT670418_00028	MT670418_00026	MT670418	Pseudomonas phage phiPsa300	Pseudomonas	MACRO	MTLNYKVGDICDAVISGEVVAIGHQANCFNTMNSGVAKAIRLRLPCAWEADQLTGKGDIHKFGDISVGQLRNCLTGEPTGLVYNLYGQYNYGYDAAAYTNYLKLEEALVAMRDDLLTGRDLWNVGFPKIGAGLGGGDWDTIAEIINDVFDDRFNVTIYVLREEDVPRRS
MT670419_00033	MT670419_00030	MT670419_00028	MT670419	Pseudomonas phage phiPsa315	Pseudomonas	MACRO	MKYKVGNIVDAILTGEVVAIGHQANCFNTMNSGVAKEIRLRLPCAWEADQLTVKGDKAKHGTISVGQLRDEAGQPTGVVYNLYGQYNYGYDGSNFTSYAKLEQALILMRDDLLTGKDLWNVGFPKIGAGLGGGDWDTIAEIINDVFDDRFNVTIYVLREEDVPRRS
MT670420_00032	MT670420_00029	MT670420_00027	MT670420	Pseudomonas phage phiPsa347	Pseudomonas	MACRO	MTLNYKVGDICDAVISGEVVAIGHQANCFNTMNSGVAKAIRLRLPCAWEADQLTGKGDIHKFGDISVGQLRNCLTGEPTGLVYNLYGQYNYGYDAAAYTNYLKLEEALVAMRDDLLTGRDLWNVGFPKIGAGLGGGDWDTIAEIINDVFDDRFNVTIYVLREEDVPRRS
MT670421_00031	MT670421_00028	MT670421_00026	MT670421	Pseudomonas phage phiPsa381	Pseudomonas	MACRO	MTLNYKVGDICDAVISGEVVAIGHQANCFNTMNSGVAKAIRLRLPCAWEADQLTGKGDIHKFGDISVGQLRNCLTGEPTGLVYNLYGQYNYGYDAAAYTNYLKLEEALIAMRDDLLTGRDLWNVGFPKIGAGLGGGDWDTIAEIINDVFDDRFNVTIYVLREEDVPRRS
MT670422_00032	MT670422_00029	MT670422_00027	MT670422	Pseudomonas phage phiPsa397	Pseudomonas	MACRO	MTLNYKVGDICDAVISGEVVAIGHQANCFNTMNSGVAKAIRLRLPCAWEADQLTGKGDIHKFGDISVGQLRNCLTGEPTGLVYNLYGQYNYGYDAAAYTNYLKLEEALVAMRDDLLTGRDLWNVGFPKIGAGLGGGDWDTIAEIINDVFDDRFNVTIYVLREEDVPRRS
MW175491_00035	MW175491_00032	MW175491_00030	MW175491	Pseudomonas phage PN09	Pseudomonas	MACRO	MTIQYKVGNIVDAILNGEVIAIGHQANCFNTMNSGVAKEIRLRLPCAWEADQLTVKGDKAKHGTISVGQLRDEAGQPTGVVYNLYGQYNYGYDGSNFTSYTKLEQALILMRDDLLTGNNLWNVGFPKIGAGLGGGDWDTIAEIINDVFDDRFNVTIYVLREEDKC
MW344054_00167	MW344054_00169	MW344054_00168	MW344054	Vibrio phage Gary	Vibrio	MACRO	MIKVVHGDMVKHLQSKDHLDAYAHQCNCFCRMGRGIAPLLAKAVPGLRKADDMTVPGDKSKLGSVSLSAHPNGAVVFNVYGQYHWHAHKVAPGRNTDYGALRNGLITVIDLMQEHDFKTLGLPLIGCGLAGGDWDNVVLPMIHELFNGSGVDVTIFKL
MW344055_00167	MW344055_00169	MW344055_00168	MW344055	Vibrio phage GRLPWR	Vibrio	MACRO	MIKVVHGDMVKHLQSKDHLDAYAHQCNCFCRMGRGIAPLLAKAVPGLRKADDMTVPGDKSKLGSVSLSAHPNGAVVFNVYGQYHWHAHKVAPGRNTDYGALRNGLITVIDLMQEHDFKTLGLPLIGCGLAGGDWDNVVLPMIHELFNGSGVDVTIFKL
MW344056_00166	MW344056_00168	MW344056_00167	MW344056	Vibrio phage ABurr	Vibrio	MACRO	MIKVVHGDMVKHLQSKDHLDAYAHQCNCFCRMGRGIAPLLAKAVPGLRKADDMTVLGDKSKLGSVSLAAHPNGAVVFNVYGQYHWHAHKVAPGRNTDYGALRNGLITVIDLMQEHDFKTLGLPLIGCGLAGGDWDNVVLPMIHELFNGSGVDVTIFKL
MW349133_00139	MW349133_00141	MW349133_00142	MW349133	Acinetobacter phage Liucustia	Acinetobacter	MACRO	MIEERIKGDVFPYLMKKDNNFDAFVHGCNCFCTMGKGIAPLVKKHFYAAYEADLLTEKGDRSKLGDYTWAWFNEYKLEIINAYTQYDYRKSYGDTDVNVSYHAIREVFRKLNKDYRGCRFAIPKIGAGLAGGDWELIEKIINEETPHLHITLFYLED
MW398869_00032	MW398869_00030	MW398869_00031	MW398869	Vibrio phage VPG01	Vibrio	MACRO	MIKVIKGDMIEHLKSKNRFDAYAHQCNCFCRMGRGIAPLLAKAVKGLREADNNTVSGDKDKLGTYTFAKYKGTTVYNLYGQYHWYLHKVAPGRNTDYNALREALCKMKLHILFSNKYSKKESLSLGLPLIGCGLAGGDWDNVVFPMIEEIFENSGIDVTIFKL
MW526259_00109	MW526259_00107	MW526259_00105	MW526259	Pseudomonas phage PhL_UNISO_PA-DSM_ph0034	Pseudomonas	MACRO	MIKYRKGDLIAAFKNKELHAIAHQANCFNTMGSGIAKQIREQFPEAYEADQATVKGDRGKLGSLTFTINEYGSIYNLYGQYNYGREEGRVYTQLDALGQALYTMSLFLEAEADARAIPTSELCVGLPKIGCGLAGEDWSNVEPLIEETLGQFQVYVYEL
MW824371_00225	MW824371_00227	MW824371_00226	MW824371	Vibrio phage 184E37.1	Vibrio	MACRO	MRVVNGDAVTAVINKEIDLLLHVANCQGRMGSGIALTIKEKIPSAYKAYKTFETDKSLTLGTVSSDGTVINLHAQEFYGYDGKHYLGYEALARSLEHVKSVLDKRGKKYKIGLPFKMGCDRAGGSWEVVSSMVSHYLQPDHEILVYKL
MW824372_00144	MW824372_00142	MW824372_00143	MW824372	Vibrio phage 184E37.3a	Vibrio	MACRO	MRVVNGDAVTAVINKEIDLLLHVANCQGRMGSGIALTIKEKIPSAYKAYKTFETDKSLTLGTVSSDGTVINLHAQEFYGYDGKHYLGYEALARSLEHVKSVLDKRGKKYKIGLPFKMGCDRAGGSWEVVSSMVSHYLQPDHEILVYKL
MZ348426_00032	MZ348426_00029	MZ348426_00027	MZ348426	Pseudomonas phage psageK4	Pseudomonas	MACRO	MTLNYKVGDICDAVISGEVVAIGHQANCFNTMNSGVAKAIRLRLPCAWEADQLTGKGDIHKFGDISVGQLRNEAGEPTGLVYNLYGQYNYGYDAAAYTNYLKLEEALVAMRDDLLTGRDLWNVGFPKIGAGLGGGDWDTIAEIINDVFDDRFNVTIYVLREEDVPRRS
MZ826350_00026	MZ826350_00023	MZ826350_00021	MZ826350	Pseudomonas phage M5.1	Pseudomonas	MACRO	MIQYKVGDLIDALKSGEVSSIGHQANCFCTMNSGVAKAIRLAFPQAYEADCFTEKGDKGKLGDLTAVEHERADGSVGIIYNLYGQYNYGYDARGYTNYEALRGALLNMRIDLDGAVGVNGEDWKKVGFPKIGAGLGGGDWDTIARIIEDTFVGYDVTIYTLQ
MZ826353_00025	MZ826353_00023	MZ826353_00021	MZ826353	Pseudomonas phage REC	Pseudomonas	MACRO	MIQYKVGDLIDALKSGEVSSIGHQANCFCTMNSGVAKAIRLAFPQAYEADCFTEKGDKNKLGKLTAVEHERADGSVGIIYNLYGQYNYGYDAKGYTNYEALRGALLNMRIDLDGAVGVNGEDWKKVGFPKIGAGLGGGDWDTIARIIEDTFVGYDVTIYTLQ
MZ868713_00032	MZ868713_00029	MZ868713_00027	MZ868713	Pseudomonas phage psageK4e	Pseudomonas	MACRO	MTLNYKVGDICDAVISGEVVAIGHQANCFNTMNSGVAKAIRLRLPCAWEADQLTGKGDIHKFGDISVGQLRNEAGEPTGLVYNLYGQYNYGYDAAAYTNYLKLEEALVAMRDDLLTGRDLWNVGFPKIGAGLGGGDWDTIAEIINDVFDDRFNVTIYVLREEDVPRRS
OK040171_00005	OK040171_00003	OK040171_00002	OK040171	Pseudomonas phage PHB09	Pseudomonas	MACRO	MLNYKVGDLVDALDTGEVRFIGHQANCFCTMNSGVAKAIRLRWPSVYAADCETRKGDPDKLGSFTVEIVKTATGLLGGVVFNLYGQFNYGYDAKGYTDYEALKSSMQGMADDIAWMDKPVKIGFPKIGAGLGGGNWDKISAIIEEVFDEHDVTIYVLRESDVPERS
OK258139_00026	OK258139_00023	OK258139_00021	OK258139	Pseudomonas phage COT4	Pseudomonas	MACRO	MIQYKVGDLIDALKSGEVSSIGHQANCFCTMNSGVAKAIRLAFPQAYEADCFTEKGDKGKLGDLTAVEHERADGSVGIIYNLYGQYNYGYDARGYTNYEALRGALLNMRIDLDGAVGVNGEDWKKVGFPKIGAGLGGGDWDTIARIIEDTFVGYDVTIYTLQ
OK275491_00083	OK275491_00081	OK275491_00079	OK275491	Pseudomonas phage REC1	Pseudomonas	MACRO	MIQYKVGDLIDALKSGEVSSIGHQANCFCTMNSGVAKAIRLAFPQAYEADCFTEKGDKNKLGKLTAVEHERADGSVGIIYNLYGQYNYGYDAKGYTNYEALRGALLNMRIDLDGAVGVNGEDWKKVGFPKIGAGLGGGDWDTIARIIEDTFVGYDVTIYTLQ
OK539826_00160	OK539826_00158	OK539826_00156	OK539826	Pseudomonas phage phipa10	Pseudomonas	MACRO	MIKYRKGDLLAAFKNKELHAIAHQANCFNTMGSGIAKQIREQFPEAYEADQATVKGDRGKLGSLTFTINEYGSIYNLYGQYNYGREEGRVYTQLDALGQALYTMSLFLEAEADARAIPTSELCVGLPKIGCGLAGEDWSNVEPLIEETLGQFQVYVYEL
OL960030_00083	OL960030_00085	OL960030_00086	OL960030	Acinetobacter phage vB_AbaM_P1	Acinetobacter	MACRO	MIEERIKGDVFPYLLKKDNNFDAFVHGCNCFCTMGKGIAPLVKKHFYAAYEADLLTKKGDRSKLGDYTWAWFNEYKLEIINAYTQYDYRKAYGDTDINVSYHAIREVFRKLNKDYRGCRFAIPKIGAGLAGGDWELIEKIINEETPHLHITLFYLED
OM870967_00133	OM870967_00131	OM870967_00129	OM870967	Pseudomonas phage vB_Paer_Ps12	Pseudomonas	MACRO	MIKYRKGDLLAAFKNKELHAIAHQANCFNTMGSGIAKQIREQFPEAYEADQATVKGDRGKLGSLTFTINEYGSIYNLYGQYNYGREEGRVYTQLDALGQALYTMSLFLEAEADARAIPTSELCVGLPKIGCGLAGEDWSNVEPLIEETLGQFQVYVYEL
OM870968_00131	OM870968_00129	OM870968_00127	OM870968	Pseudomonas phage vB_Paer_Ps25	Pseudomonas	MACRO	MIKYRKGDLLAAFKNKELHAIAHQANCFNTMGSGIAKQIREQFPEAYEADQATVKGDRGKLGSLTFTINEYGSIYNLYGQYNYGREEGRVYTQLDALGQALYTMSLFLEAEADARAIPTSELCVGLPKIGCGLAGEDWSNVEPLIEETLGQFQVYVYEL
OM870969_00144	OM870969_00142	OM870969_00140	OM870969	Pseudomonas phage vB_Paer_PsCh	Pseudomonas	MACRO	MIKYRKGDLLAAFKNKELHAIAHQANCFNTMGSGIAKQIREQFPEAYEADQATVKGDRGKLGSLTFTINEYGSIYNLYGQYNYGREEGRVYTQLDALGQALYTMSLFLEAEADARAIPTSELCVGLPKIGCGLAGEDWSNVEPLIEETLGQFQVYVYEL
OM870970_00141	OM870970_00139	OM870970_00137	OM870970	Pseudomonas phage vB_Paer_PsIn	Pseudomonas	MACRO	MIKYRKGDLIAAFKNKELHAIAHQANCFNTMGSGIAKQIREQFPEAYEADQATVKGDRGKLGSLTFTMNEYGSIYNLYGQYNYGREEGRIYTQLDALGQALYTMSLFLEAEADARAIPTSELCVGLPKIGCGLAGEDWSNVEPLIEETLGQFQVYVYEL
OM982620_00025	OM982620_00023	OM982620_00021	OM982620	Pseudomonas phage Kremar	Pseudomonas	MACRO	MIQYKIGDLVDALKSGEVSSIGHQANCFNTMNSGVAKAIRLAFPNAYEADCLTEKGDKAKLGKLTCVEYERDDETVGLIYNLYGQYNYGYDAKGYTNYEALRGALLNMRIDLETAVSFGGEDWKKVGFPKIGAGLGGGDWDTIARIIEDTFEGYDVTVYTLQ
ON169972_00020	ON169972_00018	ON169972_00017	ON169972	Pseudomonas phage EM	Pseudomonas	MACRO	MIKYRKGDLLAAFKNRELHAIAHQANCFNTMGSGIARQIKEQFPEAYEADQSTEKGDRSKLGSLTFTVNEYGSIYNLYGQYDYGRDNKVYTKIDALGRALYTMSMFLSAEAGARGIPEAELCVGLPKIGCGLAGEDWENVAPLIEEFLGQFQVYVYELE
ON361135_00064	ON361135_00066	ON361135_00068	ON361135	Pseudomonas phage vB_Pae_Kat	Pseudomonas	MACRO	MIKYRKGDLIAAFKNKELHAIAHQANCFNTMGSGIAKQIREQFPEAYEADLATEKGDRAKLGSLTFTMNEYGSIYNLYGQYNYGREEGRIYTQLDALGQALYTMSLFLEAEADARAIPTSELCVGLPKIGCGLAGEDWSNVEPLIEETLGQFQVYVYEL
ON922990_00151	ON922990_00154	ON922990_00152	ON922990	Vibrio phage VPMCC14	Vibrio	MACRO	MKINFIKGDMVKHLSSEEHLDSYAHQCNCFCQMGRGIAPQLARAVPNLRKVDNNTIVSDKKKMGTFYI
ON922990_00151	ON922990_00154	ON922990_00153	ON922990	Vibrio phage VPMCC14	Vibrio	MACRO	MGSIIGESFKLLKDVTHYPSLEKGLQSVKNDMITNGKKTLGLPLIGCGLAGGDWRGVVLPMIEEVFQDSNIEITIFKL
OP585105_00119	OP585105_00117	OP585105_00116	OP585105	Acinetobacter phage vB_AbaM_CP14	Acinetobacter	MACRO	MIEERIKGDVFPYLMKKDNNFDAFVHGCNCFCTMGKGIAPLVKKHFYAAYEADLLTEKGDRSKLGDYTWAWFNEYKLEIINAYTQYDYRKTYGDTDVNVSYHAIREVFRKLNKDYRGCRFAIPKIGAGLAGGDWELIEKIINEETPHLHITLFYLED
OP784575_00124	OP784575_00126	OP784575_00128	OP784575	Pseudomonas phage pPA-3099-2aT.2	Pseudomonas	MACRO	MIKYRKGDLLAAFKNKELHAIAHQANCFNTMGSGIAKQIREQFPEAYEADQATVKGDRGKLGSLTFTINEYGSIYNLYGQYNYGREEGRVYTQLDALGQALYTMSLFLEAEADARAIPTSELCVGLPKIGCGLAGEDWSNVEPLIEETLGQFQVYVYEL
OP875100_00008	OP875100_00006	OP875100_00004	OP875100	Pseudomonas phage SPA01	Pseudomonas	MACRO	MIKYRKGDLIAAFKNKELHAIAHQANCFNTMGSGIAKQIREQFPEAYEADLATEKGDRAKLGSLTFTMNEYGSIYNLYGQYNYGREEGRIYTQLDALGQALYTMSLFLEAEADARAIPTSELCVGLPKIGCGLAGEDWSNVEPLIEETLGQFQVYVYEL
OP875101_00043	OP875101_00045	OP875101_00047	OP875101	Pseudomonas phage SPA05	Pseudomonas	MACRO	MIKYRKGDLIAAFKNKELHVIAHQANCFNTMGSGIAKQIREQFPEAYEADQATVKGDRGKLGSLTFTMNEYGSIYNLYGQYNYGREEGRVYTQLDALGQALYTMSLFLEAEADARAIPTSELCVGLPKIGCGLAGEDWSNVEPLIEETLGQFQVYVYEL
OP917929_00086	OP917929_00089	OP917929_00090	OP917929	Acinetobacter phage vB_AbaP_HB01	Acinetobacter	MACRO	MIEERIKGDVFPYLMKKDNNFDAFVHGCNCFCTMGKGIAPLVKKHFYAAYEADLLTKKGDRSKLGDYTWAWFNEYKLEIINAYTQYDYRKAYGDTDINVSYHAIREVFRKLNKDYRGCRFAIPKIGAGLAGGDWELIEKIINEETPHLHITLFYLED
OQ079156_00164	OQ079156_00166	OQ079156_00165	OQ079156	Vibrio phage Rocket24	Vibrio	MACRO	MIKVVHGDMVKHLQSKDHLDAYAHQCNCFCRMGRGIAPLLAKAVPGLRKADDMTVLGDKSKLGSVSLAAHPNGAVVFNVYGQYHWHAHKVAPGRNTDYGALRNGLITVIDLMQEHDFKTLGLPLIGCGLAGGDWDNVVLPMIHELFNGSGVDVTIFKL
OQ095915_00172	OQ095915_00174	OQ095915_00173	OQ095915	Vibrio phage Wyman	Vibrio	MACRO	MIKVVHGDMVKHLQSKDHLDAYAHQCNCFCRMGRGIAPLLAKAVPGLRKADDMTVPGDKSKLGSVSLAAHPNGAVVFNVYGQYHWHAHKVAPGRNTDYKALEKGLWRVLADMLKDDMKTLGLPLIGCGLAGGDWDNVVLPMIHRLFNNSGIDVTIFKL
OQ095916_00171	OQ095916_00173	OQ095916_00172	OQ095916	Vibrio phage Chloris	Vibrio	MACRO	MIKVVHGDMVKHLQSKDHLDAYAHQCNCFCRMGRGIAPLLAKAVPGLRKADDMTVPGDKSKLGSVSLAAHPNGAVVFNVYGQYHWHAHKVAPGRNTDYKALEQGLITIIELMQEHEFTTLGLPLIGCGLAGGDWDNVVLPMIHELFNGSGVDVTIFKL
OQ095917_00164	OQ095917_00166	OQ095917_00165	OQ095917	Vibrio phage Javier	Vibrio	MACRO	MIKVVHGDMVKHLQSKDHLDVYAHQCNCFCRMGRGIAPLLAKAVPGLRKADDMTVPGDKSKLGSVSLAAHPNGAVVFNVYGQYHWHAHKVAPGRNTDYKALEQGLITIIELMQEHEFTTLGLPLIGCGLAGGDWDNVVLPMIHELFNGSGVDVTIFKL
OQ095918_00170	OQ095918_00172	OQ095918_00171	OQ095918	Vibrio phage Kronos	Vibrio	MACRO	MIKVVHGDMVKHLQSKDHLDVYAHQCNCFCRMGRGIAPLLAKAVPGLRKADDMTVPGDKSKLGSVSLAAHPNGAVVFNVYGQYHWHAHKVAPGRNTDYKALEQGLITIIELMQEHEFTTLGLPLIGCGLAGGDWDNVVLPMIHELFNGSGVDVTIFKL
OQ095919_00163	OQ095919_00165	OQ095919_00164	OQ095919	Vibrio phage Noelle	Vibrio	MACRO	MIKVVHGDMVKHLQSKDHLDAYAHQCNCFCRMGRGIAPLLAKAVPGLRKADDMTVLGDKSKLGSVSLAAHPNGAVVFNVYGQYHWHAHKVAPGRNTDYGALRKGLITVIELMQEHDFKTLGLPLIGCGLAGGDWDNVVLPMIHELFNGSGVDVTIFKL
OQ106917_00172	OQ106917_00174	OQ106917_00173	OQ106917	Vibrio phage IW18	Vibrio	MACRO	MIKVVHGDMVKHLQSKDHLDAYAHQCNCFCRMGRGIAPLLAKAVPGLRKADDMTVPGDKSKLGSVSLAAHPNGAVVFNVYGQYHWHAHKVAPGRNTDYKALEQGLITIIELMQEHEFTTLGLPLIGCGLAGGDWDNVVLPMIHELFNGSGVDVTIFKL
OQ164637_00021	OQ164637_00019	OQ164637_00017	OQ164637	Pseudomonas phage HJ01	Pseudomonas	MACRO	MIKYRKGDLLAAFKNKELHAIAHQANCFNTMGSGIAKQIREQFPEAYEADQATVKGDRGKLGSLTFTMNEYGSIYNLYGQYNYGREEGRVYTQLDALGQALYTMSLFLEAEADARAIPTSELCVGLPKIGCGLAGEDWSNVEPLIEETLGQFQVYVYELQ
OQ200059_00064	OQ200059_00066	OQ200059_00068	OQ200059	Pseudomonas phage vB_PaeM_B55	Pseudomonas	MACRO	MIKYRKGDLLAAFKNKELHAIAHQANCFNTMGSGIAKQIREQFPEAYEADQATVKGDRGKLGSLTFTINEYGSIYNLYGQYNYGREEGRVYTQLDALGQALYTMSLFLEAEADARAIPTSELCVGLPKIGCGLAGEDWSNVEPLIEETLGQFQVYVYEL
OQ225162_00162	OQ225162_00160	OQ225162_00158	OQ225162	Pseudomonas phage vB_PaeS_B8	Pseudomonas	MACRO	MIKYRKGDLIAAFKNKELHAIAHQANCFNTMGSGIAKQIREQFPEAYEADLATEKGDRAKLGSLTFTMNEYGSIYNLYGQYNYGREEGRVYTQLDALGQALYTMSLFLEAEADARAIPTSELCVGLPKIGCGLAGEDWSNVEPLIEETLGQFQVYVYEL
OQ225163_00110	OQ225163_00108	OQ225163_00106	OQ225163	Pseudomonas phage vB_PaeM_B31	Pseudomonas	MACRO	MIKYRKGDLIAAFKNKELHAIAHQANCFNTMGSGIAKQIREQFPEACEADQATVKGDRGKLGSLTFTMNEYGSIYNLYGQYNYGREEGRIYTQLDALGQALYTMSLFLEAEADARAIPTSELCVGLPKIGCGLAGEDWSNVEPLIEETLGQFQVYVYEL
OQ319933_00118	OQ319933_00120	OQ319933_00122	OQ319933	Pseudomonas phage 908-1	Pseudomonas	MACRO	MIKYRKGDLLAAFKNKELHAIAHQANCFNTMGSGIAKQIREQFPEAYEADQATVKGDRGKLGSLTFTMNEYGSIYNLYGQYNYGREEGRVYTQLDALGQALYTMSLFLEAEADARAIPTSELCVGLPKIGCGLAGEDWSNVEPLIEETLGQFQVYVYEL
OQ319936_00073	OQ319936_00071	OQ319936_00069	OQ319936	Pseudomonas phage 20Sep416	Pseudomonas	MACRO	MIKYRKGDLIAAFKNKELHAIAHQANCFNTMGSGIAKQIREQFPEAYEADLATEKGDRAKLGSLTFTMNEYGSIYNLYGQYNYGREEGRVYTQLDALGQALYTMSLFLEAEADARAIPTSELCVGLPKIGCGLAGEDWSNVEPLIEETLGQFQVYVYEL
OQ319937_00064	OQ319937_00066	OQ319937_00068	OQ319937	Pseudomonas phage 20Sep418	Pseudomonas	MACRO	MIKYRKGDLLAAFKNKELHAIAHQANCFNTMGSGIAKQIREQFPEAYEADQATVKGDRGKLGSLTFTMNEYGSIYNLYGQYNYGREEGRVYTQLDALGQALYTMSLFLEAEADARAIPTSELCVGLPKIGCGLAGEDWSNVEPLIEETLDQFQVYVYEL
OQ721915_00147	OQ721915_00145	OQ721915_00143	OQ721915	Pseudomonas phage vB_VIPPAEUMC01	Pseudomonas	MACRO	MIKYRKGDLIAAFKNKELHAIAHQANCFNTMGSGIAKQIREQFPEAYEADLATEKGDRAKLGSLTFTMNEYGSIYNLYGQYNYGREEGVVYTQLDALGHALYTMSLFLEAEADARAIPTSELCVGLPKIGCGLAGEDWSNVEPLIEETLGQFQVYVYEL
OX241442_00140	OX241442_00138	OX241442_00141	OX241442	Vibrio phage 495E54-1	Vibrio	MACRO	MILVNKRLSYSRGLVGDNIYMFTSNSTIKNNGRLTMGAGCAKAVRDCYQDIDKLFGEKIDINQYGVEFVQWNDQHIGAFQTKYPWQKDSPLSLIEYSCRKLKSVAERRNVFTFHLPFPAVGFGNRGKEEVMPLVKMLPDNVIVYLG
OX241444_00142	OX241444_00140	OX241444_00143	OX241444	Vibrio phage 496E54-1	Vibrio	MACRO	MILVNKRLSYSRGLVGDNIYMFTSNSTIKNNGRLTMGAGCAKAVRDCYQDIDKLFGEKIDINQYGVEFVQWNDQHIGAFQTKYPWQKDSPLSLIEYSCRKLKSVAERRNVFTFHLPFPAVGFGNRGKEEVMPLVKMLPDNVIVYLG
