## Supplementary table S3 for "Bacterial defense via RES-mediated NAD^+^ depletion is countered by phage phosphatases"

### Sheet: % of genomes with system
Phylum	# genomes	# genomes with system	% genomes with system
Actinomycetota	4595	63	1.37
Bacillota	7431	771	10.38
Bacteroidota	1562	74	4.74
Chloroflexota	230	2	0.87
Cyanobacteriota	332	0	0
Mycoplasmatota	201	0	0
Pseudomonadota	18356	600	3.27
Spirochaetota	372	3	0.81
Methanobacteriati	507	0	0
