## Supplementary table S4 for "Bacterial defense via RES-mediated NAD^+^ depletion is countered by phage phosphatases"

### Sheet: aRES
	Organism	IMG number	Sequence	Plasmid sequence	Genome integration sequence	Inducer plasmid	Inducer from genome
aRES	Escherichia coli UC5	2729545185	MWKDKYICHKCVNDKYVMQHIIKTGNNVRICSYCKRKRKNIHLKYILKMMNEVFEYYYDMYEDIYDSGRGDSAQDVICGELGVEWDVAEDIYEFLCDEYNPHNDYDYIRYNDGFVYRHINHYSGELAHTWSKATDSLMKETRYFNREVNDFLDSLFSDIDKLKNRDSNSPIKTLTDEVHLFRARVFEDQEEVKQALEQPEKNFGPPPSTLARSGRMNAQGISVFYGATSVNLAIAEVRPPVGSIVVTACFVPLRELKVLDISALDSISFGSGSKFDPQTRKTSERAIFFSTLSRKLTLPTFGKRQDSDYLITQVVADYLGDRNKFKLDGVSFKSTQVDANGEDAEIGYNVVLFNKSSGVRHAADKSRRYNVEMYEHIEDDQYAFVPEIQLIVEEQIKPR…	atagttaagccagtatacactccgctatcgctacgtgactgggtcatggctgcgccccgacacccgccaacacccgctgacgcgccctgacgggcttgtctgctcccggcatccgcttacagacaagctgtgaccgtctccgggagctgcatgtgtcagaggttttcaccgtcatcaccgaaacgcgcgaggcagcagatcaattcgcgcgcgaaggcgaagcggcatgcataatgtgcctgtcaaatggacgaagcagggattctgcaaaccctatgctactccgtcaagccgtcaattgtctgattcgttaccaattatgacaacttgacggctacatcattcactttttcttcacaaccggcacggaactcgctcgggctggccccggtgcatttt…	TCAGAAGTCCATCAGGTCATCGAATTTCTGAGGTGGCTCTTGTTTTCGAACACTATCTCCCTGATGAATCTCCGTCTCACTTGTTTGGTATTTTACACCAGTAATTTTATGATAAGTCATACTGTTGGTTTTCAACAGTAGTGCATCATTTTTGTCATGCGAGGATGAAAATGAACCCATATGTCTCGGTTTTATTTGTTCCTCAACTATTAACTGAATTTCCGGAACAAAAGCATACTGGTCATCTTCGATGTGTTCATACATCTCAACATTATATCGGCGAGATTTATCTGCGGCATGCCTGACGCCGGAAGACTTATTAAACAGAACGACATTATATCCTATCTCAGCATCCTCACCGTTGGCATCTACCTGGGTAGATTTAAAGCTGACACCATC…	L-Arabinose 0.2%	Anhydrotetracycline 0nM
aRES	Klebsiella pneumoniae S_34AVR	2703310322	MNEEKYICHRCVGEEYVRLVIKKTGNANNDCNYCGRKLKSIKLEVLAEMVHNVFIEYYEQPDDGEFYNDSGDTATSIIQDELIIEEEPADDIFNVMQDIYNDYHGIDVVYDECFNYVRVNRVNNSLGWAWEKMEQSLKSEARYFNKHVKEFLDELFSDIERMRTGESRQAINDVGSDVIFYRARAFENYEDVQEALEHPERHFGPPPQALARSGRMNAHGIPVFYGATSPSIAVSEIRPVVGNFVVVVPFRPIRNLKILDISALNDLSNIKGSIFDPYVTGHNEKVSFMRTLARKLTMPVSGRKPEDEYLITQAVSEYLALSDKFSLDGISFESTQHSGDEPEDIGHHNVVLFRKSSRILNSESNEKSFQVDLFENVEDDNYIFSPAIHPINKNKTRRT…	atagttaagccagtatacactccgctatcgctacgtgactgggtcatggctgcgccccgacacccgccaacacccgctgacgcgccctgacgggcttgtctgctcccggcatccgcttacagacaagctgtgaccgtctccgggagctgcatgtgtcagaggttttcaccgtcatcaccgaaacgcgcgaggcagcagatcaattcgcgcgcgaaggcgaagcggcatgcataatgtgcctgtcaaatggacgaagcagggattctgcaaaccctatgctactccgtcaagccgtcaattgtctgattcgttaccaattatgacaacttgacggctacatcattcactttttcttcacaaccggcacggaactcgctcgggctggccccggtgcatttt…		L-Arabinose 0.2%
aRES	Enterobacter chengduensis GN04826	2753914621	MWDEKYICHKCVEDKYVSQQIKHNGNNEQICSYCKLKRKNIHLGDIVKRMHDVFEYYYDIHMDIYDTGRGNPAQDVICEELGVEFEVAEDIYSGLCDEYNPYNDYDAVQYNDDLVYRSRNYSSGELDYTWGTVTNSLLKETRYFNREVNAFLDSLFSDIDKLKTRNRDSPVKMLSEDVHLHRARVFEDLEDVKQALTQPEKHFGPPPPLLARSGRMNAQGISVFYGATSADVAIAEVRPPVGSIVVTVPFVPLRKLKVLDISSLDSLSFGSGSKFDPLTRKTSERAVFFRTLSRKLTLPAFGKRQDSDYLITQVVADYLSDRNKFKLDGVSFKSTQDYADGRGAKTGYNVVLFNSSSGVRHATDNTRRYQVELFENVEDDIYVFSPNIQLIAEEPKKSR…	atagttaagccagtatacactccgctatcgctacgtgactgggtcatggctgcgccccgacacccgccaacacccgctgacgcgccctgacgggcttgtctgctcccggcatccgcttacagacaagctgtgaccgtctccgggagctgcatgtgtcagaggttttcaccgtcatcaccgaaacgcgcgaggcagcagatcaattcgcgcgcgaaggcgaagcggcatgcataatgtgcctgtcaaatggacgaagcagggattctgcaaaccctatgctactccgtcaagccgtcaattgtctgattcgttaccaattatgacaacttgacggctacatcattcactttttcttcacaaccggcacggaactcgctcgggctggccccggtgcatttt…		L-Arabinose 0.2%

### Sheet: NARPs
NARP1-P	Organism	Sequence of insertion	Adps	Namat	Paop1	Plasmid sequence	inducer	Plasmid backbone
	Vibrio phage Gary	ATGAGCAATATCAGCATTATGTGCAATGGTGATAATCATCACTATGAACTTCAGGTCGATTTCACCAAGTTTTCTGACGGTGCTGAAACATGTACGATTCGTAAGCCGAATGTGGACCTGACAAAAAGCAATTTTGTTGTTGTTACCATCAATTTTCAGGATGTTACCCGGGATATCGTTCGTCTGCTGCTGGTGAAAGACGCACTGGACAATATGCGTGCAGAAAACTGTATAAACTGGGGACGTATAAGCTTAAACATGCCATATATTCCGAACGCCCGTGCAGATCGAAAGTTCGGATTTGGCATGCCGCTTCCGGTGAAAGTGTTTGCCAATTTGATCAATGCAATGAATTTTGACGAAGTCATGGTTGAAGATCCTCATAGTGATGTCAGCGTA…	MSNISIMCNGDNHHYELQVDFTKFSDGAETCTIRKPNVDLTKSNFVVVTINFQDVTRDIVRLLLVKDALDNMRAENCINWGRISLNMPYIPNARADRKFGFGMPLPVKVFANLINAMNFDEVMVEDPHSDVSVALINNATVLDQSALVSMMEHHIERYMPDFTLCAPDLGAAKKIFDVAFAMDKRDWIQGLKIRDVLTGDIVKCDLVQDEVPENVLIVDDISDGGASFKFLAKKLKERGAKKVGLYVTHGIFSKGLDPIREDIDYVFVHNFIGGYINAANVLAFNEGKDQ	MSYNIPYLAALITDGYKVFHPFAYRPGTTHVYSNGTARFNKHSNVPNNAEIVHFGIQMALQKLNTLWNENFFKHPKEAVLAEYQRVISGYLGKKISVDHIDKLHDVGYLPIEVKSLPEGSLVPYGVPPYTIHNTVEGLGWVTNLLETPFSAEYWPAVTSATTAFAYRSRFEQVPALRAGGMIKFMGHDFSARGLWGMFAPEQNGHLTSFVGTDSMVSGLAMEQYYDARIDKELVMASVDATEHSVMCSYETENELESLIHLISNVTPNGIISIVSDTWDFWQLVTQYLPEIKDLIMSRDGTVVIRPDSGDPVKILTGYTIGEQEFVSVDDYYEYYDYRIAPKPEAVKIGGVYHEMGGISQDGRVGLGKTLEEHEVKGLIECLWDTFGGTEVDGLRLLDS…	MIKVVHGDMVKHLQSKDHLDAYAHQCNCFCRMGRGIAPLLAKAVPGLRKADDMTVPGDKSKLGSVSLSAHPNGAVVFNVYGQYHWHAHKVAPGRNTDYGALRNGLITVIDLMQEHDFKTLGLPLIGCGLAGGDWDNVVLPMIHELFNGSGVDVTIFKL	TTCTGTTTCTATCAGCTGTCCCTCCTGTTCAGCTACTGACGGGGTGGTGCGTAACGGCAAAAGCACCGCCGGACATCAtcagatccttccgtatttagccagtatgttctctagtgtggttcgttgtttttgcgtgagccatgagaacgaaccattgagatcatacttactttgcatgtcactcaaaaattttgcctcaaaactggtgagctgaatttttgcagttaaagcatcgtgtagtgtttttcttagtccgttatgtaggtaggaatctgatgtaatggttgttggtattttgtcaccattcatttttatctggttgttctcaagttcggttacgagatccatttgtctatctagttcaacttggaaaatcaacgtatcagtcgggcggcctcg…	IPTG 1mM	thrC-Phspank, pSC101 origin, kanamycin resistance
NARP2	Organism	Sequence of insertion	Nampt	Nmnat		Plasmid sequence	inducer
	Vibrio phage KVP40	ATGCTAAATCTTAATCAAAATATCGCAATCGCAACTGACAGCTACAAAGTTTCACACTGGTCTCAATTCCCTCGTGGTCTAGAGTACAGCCAATATTACGTCGAAAGCCGGGGTGGTAAGTTCGACAAAATTATGGTCGATGGTATGGCATACATGTGTCGTATTCTCGAAAAAGGTGTTTCGATGAACGATGTCAAGCGTGCGAAACGTCTGTTCAAAAAGCACTTCGGTTCTGAAGTCTTCAATGACAAGGGTTGGGACATCATCGTTAACGAACTGAAAGGCAAACTGCCTATTAAGATTCGTGCGGTCAAAGAAGGTACTGTAGTACCAGTTAAACACCCTATCTTGACGATTGAGAACACAGATCCGCGTTTTGGTTGGCTGCCTGGCTATCTT…	MLNLNQNIAIATDSYKVSHWSQFPRGLEYSQYYVESRGGKFDKIMVDGMAYMCRILEKGVSMNDVKRAKRLFKKHFGSEVFNDKGWDIIVNELKGKLPIKIRAVKEGTVVPVKHPILTIENTDPRFGWLPGYLETFILRALWYPTTVATISFEVKKIIRQFMKKTVDDERIAEQEPFKLHDFGSRGVSSGESAAIGGSAHLKNFLGTDTVEALVAVEELYAEDVEDFIAGFSIPAREHSTTTIYKEAGEDQAFLNSIEQWGAALYACVMDSYDYEAAMNRVSTGRFKELIISKGGTFVARPDSGVPVDVVMKGLEILGKNVGYTINSKGYKVLHPSYRIIQGDGVNIEEIRRILSYMESKGWSAENIAFGMGGGLLQQLDRDTQRFAMKMSAAIINGEY…	MSHAIFIGRFRPFHNGHLSAITQAFDALDLDKMTILIGSSNRHRSVKNPFVFEEVRDMMGVALPDHIRSKVRFVPLGDYAKDDVWQSNVRSRARGATHIVGYDKDESSYYLKLFPELKLFQPEPVKMYNKVISATDFRELYFSEILLNHPVMSGLIPKETMMFLDNWSKTEFFTEMKAEYDSSVREIEKFKDYPYQGHLNIACADNVVTCAGHVLLVERKFNPGKGCLALPGGHKHEKETFLDAAIRELQEETNIKVPEKVLRGSLVGEKMFDNPNRSYPHTRITMAYHLKVHPNPDNTFPKVKPADDAVSAKWYPLSEVRDMQERLYDDHYQIIQYFTGI*		gacgtcttatgacaacttgacggctacatcattcactttttcttcacaaccggcacggaactcgctcgggctggccccggtgcattttttaaatacccgcgagaaatagagttgatcgtcaaaaccaacattgcgaccgacggtggcgataggcatccgggtggtgctcaaaagcagcttcgcctggctgatacgttggtcctcgcgccagcttaagacgctaatccctaactgctggcggaaaagatgtgacagacgcgacggcgacaagcaaacatgctgtgcgacgctggcgatatcaaaattgctgtctgccaggtgatcgctgatgtactgacaagcctcgcgtacccgattatccatcggtggatggagcgactcgttaatcgcttccatgcg…	L-Arabinose 0.2%	pBbS8k
NARP1	Organism		Adps	Namat		Plasmid sequence	inducer
	Bacillus phage SPβL1	atgatcttactaaacggaaaaatagtcgattttaaaacattcccaaacggcgagttattattaaaaaaagaggaggtaatttcaaataccaagaatcatatttcttttaagtatgaaaatgatggtgatttgataaaactcttgattctaaaaaaatttcttaaacaagaagctcatttgaccatttactatatgccatatagtcggatggatagaagtgaagacgggtctccttttacacttaaatatatagcagaatttattaatggattagggttcaattctgttgagatcatagagcctcattcagatgtgacaccagctttaattaacaattctcactcaaaattcattaactttaatttgatacatagggtaattgaagaaacaggattcgat…	MILLNGKIVDFKTFPNGELLLKKEEVISNTKNHISFKYENDGDLIKLLILKKFLKQEAHLTIYYMPYSRMDRSEDGSPFTLKYIAEFINGLGFNSVEIIEPHSDVTPALINNSHSKFINFNLIHRVIEETGFDSEHDYLFFPDAGAAKRYSKMKFPHLVGHKQRNFHTGEIKSLKLVGDIPKKTFKAIIVDDLSSFGGTFIKSAEKLREAGASEVYLLITHAENSIFEGELFKSKLIDKVFTTDSLLTKQYDWENKKYEDKLKVYKIAEEIN*	MTKYTYPATLLCDFYKVSHKEQYPEGTELIYSTWTPRTSRVEDIDRVVAFGFQGFIKKYLIDYFNENFFKRPKQDVVNEYKRVIKHTLQVDDPDASHIESLHELGYLPIKIKAVKEGTFIPIKVPMLTIENTIPEFFWITNYLETLMSNEIWQPTTSATLAYEYRKILDEYAMETVGNKLAVDFQGHDFSMRGMSSLESTKLSGAGHLLSFTGTDTIPAILYHEEFYNANIENELVGSSIPATEHSVMCANGQDEYVVFKKLITETYPEGFVSIVSDTWDFWNVIDTVVRKLKGDILKRDGKVVIRPDSGDPVKIICGDPEAKDELVRKGLIEVLWDIFGGNVTDKGYKVLDPHIGAIYGDAITISRCKEICKKLAAKGFASVNVVFGIGSFTYQYNTR…		TTCTGTTTCTATCAGCTGTCCCTCCTGTTCAGCTACTGACGGGGTGGTGCGTAACGGCAAAAGCACCGCCGGACATCAtcagatccttccgtatttagccagtatgttctctagtgtggttcgttgtttttgcgtgagccatgagaacgaaccattgagatcatacttactttgcatgtcactcaaaaattttgcctcaaaactggtgagctgaatttttgcagttaaagcatcgtgtagtgtttttcttagtccgttatgtaggtaggaatctgatgtaatggttgttggtattttgtcaccattcatttttatctggttgttctcaagttcggttacgagatccatttgtctatctagttcaacttggaaaatcaacgtatcagtcgggcggcctcg…	IPTG 1mM	thrC-Phspank, pSC101 origin, kanamycin resistance
SUMO-Adpp	Organism	Sequence of insertion	Adpp		Plasmid sequence	inducer
	Vibrio phage Gary	ATGATCAAAGTCGTTCACGGTGATATGGTGAAACATTTGCAGTCAAAAGACCATCTTGATGCATATGCTCATCAATGTAATTGTTTTTGCCGCATGGGGCGTGGCATTGCGCCGCTACTGGCAAAAGCGGTGCCGGGTCTGAGAAAAGCAGATGATATGACAGTTCCAGGTGATAAAAGCAAACTGGGGAGCGTCAGTCTGAGCGCCCATCCTAACGGCGCGGTTGTATTTAATGTGTACGGCCAGTATCATTGGCATGCCCATAAAGTAGCACCGGGTCGTAATACAGATTATGGAGCACTTCGTAACGGTCTGATTACCGTCATTGATTTAATGCAGGAACATGATTTTAAAACGCTCGGTCTCCCGCTGATCGGCTGTGGGCTGGCCGGCGGTGAC…	MIKVVHGDMVKHLQSKDHLDAYAHQCNCFCRMGRGIAPLLAKAVPGLRKADDMTVPGDKSKLGSVSLSAHPNGAVVFNVYGQYHWHAHKVAPGRNTDYGALRNGLITVIDLMQEHDFKTLGLPLIGCGLAGGDWDNVVLPMIHELFNGSGVDVTIFKL		ATGATCAAAGTCGTTCACGGTGATATGGTGAAACATTTGCAGTCAAAAGACCATCTTGATGCATATGCTCATCAATGTAATTGTTTTTGCCGCATGGGGCGTGGCATTGCGCCGCTACTGGCAAAAGCGGTGCCGGGTCTGAGAAAAGCAGATGATATGACAGTTCCAGGTGATAAAAGCAAACTGGGGAGCGTCAGTCTGAGCGCCCATCCTAACGGCGCGGTTGTATTTAATGTGTACGGCCAGTATCATTGGCATGCCCATAAAGTAGCACCGGGTCGTAATACAGATTATGGAGCACTTCGTAACGGTCTGATTACCGTCATTGATTTAATGCAGGAACATGATTTTAAAACGCTCGGTCTCCCGCTGATCGGCTGTGGGCTGGCCGGCGGTGAC…	IPTG 0.5mM		pET28-His-bdSUMO

### Sheet: aRad1
aRad1	IMG number	Sequence of insertion	aRad1	Plasmid sequence	inducer
aRad1a	Ga0374944_603278_30886_31098	atgcagcagtatgaaatttggagcgaaggctttattagcaccggccaggtgagcaacgcgacctggtgcggcaccgtgaccgcggaaagctttcaggcggcgtgcgatgaaaaatttaaagatcataaaaacttttataaaaaagaaaaactgacctattggggctgccgcctgtttgataacgaagcggatgcgcgccgcagctttggctaa	MQQYEIWSEGFISTGQVSNATWCGTVTAESFQAACDEKFKDHKNFYKKEKLTYWGCRLFDNEADARRSFG*	gacgtcggtgcctaatgagtgagctaacttacattaattgcgttgcgctcactgcccgctttccagtcgggaaacctgtcgtgccagctgcattaatgaatcggccaacgcgcggggagaggcggtttgcgtattgggcgccagggtggtttttcttttcaccagtgagacgggcaacagctgattgcccttcaccgcctggccctgagagagttgcagcaagcggtccacgctggtttgccccagcaggcgaaaatcctgtttgatggtggttaacggcgggatataacatgagctgtcttcggtatcgtcgtatcccactaccgagatgtccgcaccaacgcgcagcccggactcggtaatggcgcgcattgcgcccagcgccatctgatcgttggc…	IPTG 1mM
aRad1b	Ga0209417_100054274	atgaaaaccattaccctgtggctggaaggctttattgcgaccggccagagctgcggcgcgaccttttgcggcacctatgaagcgaacagcctgattgatgcgattcgccagtgggtgagcgaaaacccggatgaacgcaccaaatatattaactatgaacgcctgacctattggggctgcaaattttatgataacgaacataaagcgcgccgcgtgtatggctaa	MKTITLWLEGFIATGQSCGATFCGTYEANSLIDAIRQWVSENPDERTKYINYERLTYWGCKFYDNEHKARRVYG*	gacgtcggtgcctaatgagtgagctaacttacattaattgcgttgcgctcactgcccgctttccagtcgggaaacctgtcgtgccagctgcattaatgaatcggccaacgcgcggggagaggcggtttgcgtattgggcgccagggtggtttttcttttcaccagtgagacgggcaacagctgattgcccttcaccgcctggccctgagagagttgcagcaagcggtccacgctggtttgccccagcaggcgaaaatcctgtttgatggtggttaacggcgggatataacatgagctgtcttcggtatcgtcgtatcccactaccgagatgtccgcaccaacgcgcagcccggactcggtaatggcgcgcattgcgcccagcgccatctgatcgttggc…	IPTG 1mM
aRad1c	Ga0247808_1000065530	atgaccgtgtttaccgtgtggagcgaaggctatgcggcgaccggccagagcggccaggcgatgctgctgggccatgcgtatgcggatacctttgcggaagcgtgcgaaaaagtgatgagccagagcgaagaacgcaaacgcttttttaaccgcgaacatctgacctattggggctgccgcctgtttgataacccgaccgatgcgcgccgcagctttggctaa	MTVFTVWSEGYAATGQSGQAMLLGHAYADTFAEACEKVMSQSEERKRFFNREHLTYWGCRLFDNPTDARRSFG*	gacgtcggtgcctaatgagtgagctaacttacattaattgcgttgcgctcactgcccgctttccagtcgggaaacctgtcgtgccagctgcattaatgaatcggccaacgcgcggggagaggcggtttgcgtattgggcgccagggtggtttttcttttcaccagtgagacgggcaacagctgattgcccttcaccgcctggccctgagagagttgcagcaagcggtccacgctggtttgccccagcaggcgaaaatcctgtttgatggtggttaacggcgggatataacatgagctgtcttcggtatcgtcgtatcccactaccgagatgtccgcaccaacgcgcagcccggactcggtaatggcgcgcattgcgcccagcgccatctgatcgttggc…	IPTG 1mM
aRad1d	Ga0074647_100029114	atgggcagcgaagataaaaactatattatttggatggaaggctatgcggcgaccggccaggcggcgggcgcgagcgtgtatggccaggtgattgcgagcagctttgaagaagcgtgcgataaactgggcgaactggatagctattatgatagcaaacataaaagcgtgtggggctgcaaactgtttgataacgaagcggcggcgcgcgcgagctatggcTAA	MGSEDKNYIIWMEGYAATGQAAGASVYGQVIASSFEEACDKLGELDSYYDSKHKSVWGCKLFDNEAAARASYG*	gacgtcggtgcctaatgagtgagctaacttacattaattgcgttgcgctcactgcccgctttccagtcgggaaacctgtcgtgccagctgcattaatgaatcggccaacgcgcggggagaggcggtttgcgtattgggcgccagggtggtttttcttttcaccagtgagacgggcaacagctgattgcccttcaccgcctggccctgagagagttgcagcaagcggtccacgctggtttgccccagcaggcgaaaatcctgtttgatggtggttaacggcgggatataacatgagctgtcttcggtatcgtcgtatcccactaccgagatgtccgcaccaacgcgcagcccggactcggtaatggcgcgcattgcgcccagcgccatctgatcgttggc…	IPTG 1mM
aRad1e	Ga0494424_000472_11123_11332	atgaaaatttggaccatttggcaggaaggctatgtgattaccggcaacaccggcaaagcgtttaaagtgggcaccgcgaaaggcgatagctttgaagaagcgtgcattagcctgtgcaaagataacccgtattttaacccgaacaccctgcgcatttggggctgccgcctgtttgataaagaacatgaagcgcgcgatagctttggctaa	MKIWTIWQEGYVITGNTGKAFKVGTAKGDSFEEACISLCKDNPYFNPNTLRIWGCRLFDKEHEARDSFG*	gacgtcggtgcctaatgagtgagctaacttacattaattgcgttgcgctcactgcccgctttccagtcgggaaacctgtcgtgccagctgcattaatgaatcggccaacgcgcggggagaggcggtttgcgtattgggcgccagggtggtttttcttttcaccagtgagacgggcaacagctgattgcccttcaccgcctggccctgagagagttgcagcaagcggtccacgctggtttgccccagcaggcgaaaatcctgtttgatggtggttaacggcgggatataacatgagctgtcttcggtatcgtcgtatcccactaccgagatgtccgcaccaacgcgcagcccggactcggtaatggcgcgcattgcgcccagcgccatctgatcgttggc…	IPTG 1mM
aRad1f	Ga0366832_100368568	atgagcacctatcaggtgtggaccgaaggctatgcggcgaccggcgataacagcggcgcgcagtttcatggcaactatgaaggcgaaagctttaaagatgcggtgattgcgtttcgcgatagcattgcggatgaacgcagcaaaagcctgattgatctggatcgcctgacctattggggctgccatttttttgataacgcggcggaagcgcagaaaagctttggctaa	MSTYQVWTEGYAATGDNSGAQFHGNYEGESFKDAVIAFRDSIADERSKSLIDLDRLTYWGCHFFDNAAEAQKSFG*	gacgtcggtgcctaatgagtgagctaacttacattaattgcgttgcgctcactgcccgctttccagtcgggaaacctgtcgtgccagctgcattaatgaatcggccaacgcgcggggagaggcggtttgcgtattgggcgccagggtggtttttcttttcaccagtgagacgggcaacagctgattgcccttcaccgcctggccctgagagagttgcagcaagcggtccacgctggtttgccccagcaggcgaaaatcctgtttgatggtggttaacggcgggatataacatgagctgtcttcggtatcgtcgtatcccactaccgagatgtccgcaccaacgcgcagcccggactcggtaatggcgcgcattgcgcccagcgccatctgatcgttggc…	IPTG 1mM
aRad1g	Ga0366838_100263442	atgaaaaaaattaccctgtggtgcgaaggctatgtggcgaccggcaaccgcagcgatgcgctgttttgcggcacctataaagcgaaagatctgaaagatgcgattcgccagtatcgcgataccctggaagatcatcagagcaaaagctgcattgatattgaacgcgaaaccttttggggctgccgcttttttaacaacgaacgcgatgcgcgcaaaagctttggctaa	MKKITLWCEGYVATGNRSDALFCGTYKAKDLKDAIRQYRDTLEDHQSKSCIDIERETFWGCRFFNNERDARKSFG*	gacgtcggtgcctaatgagtgagctaacttacattaattgcgttgcgctcactgcccgctttccagtcgggaaacctgtcgtgccagctgcattaatgaatcggccaacgcgcggggagaggcggtttgcgtattgggcgccagggtggtttttcttttcaccagtgagacgggcaacagctgattgcccttcaccgcctggccctgagagagttgcagcaagcggtccacgctggtttgccccagcaggcgaaaatcctgtttgatggtggttaacggcgggatataacatgagctgtcttcggtatcgtcgtatcccactaccgagatgtccgcaccaacgcgcagcccggactcggtaatggcgcgcattgcgcccagcgccatctgatcgttggc…	IPTG 1mM

### Sheet: Infection conditions
	Defense constrct	Inducer	Anti-defense constrcut	Inducer	Temperature
Figure 1	aRES, pBAD plasmid	L-Arabinose 0.2%	-	-	25oC
Figure 2	aRES, genome integration	Anhydrotetracycline 0nM	NARP1	IPTG 1mM	25oC
Figure 2	aRES, genome integration	Anhydrotetracycline 0nM	NARP2	L-Arabinose 0.2%	25oC
Figure 3	aRES, genome integration	Anhydrotetracycline 0nM	NARP1-AP	IPTG 1mM	25oC
Figure 4	aRES, pBAD plasmid	L-Arabinose 0.2%	aRad1	IPTG 1mM	25oC
Figure S2	aRES, pBAD plasmid	L-Arabinose 0.2%	-	-	25oC
Figure S6	Nezha, genome integration	Anhydrotetracycline 50nM	NARP1-AP	IPTG 1mM	25oC
Figure S6	Nezha, genome integration	Anhydrotetracycline 50nM	NARP1	IPTG 1mM	25oC
Figure S6	Nezha, genome integration	Anhydrotetracycline 50nM	NARP2	L-Arabinose 0.2%	25oC
Figure S7	aRES, genome integration	Anhydrotetracycline 0nM	aRad1	IPTG 1mM	25oC

### Sheet: primers, plasmids, strains, pha
Primers	Forward/Reverse	Sequence	For construct	Template for PCR	Comment
IO91	F	gatcttttaagaaggagatatacatATGCTAAATCTTAATCAAAATATCGC	NARP2	B. subtilis phage SBSphiJ+NARP2	NARP2 cloning (Gibson assembly)
IO92	R	GGAGATCCTTACTCGAGTTTGGATCCTTAGATGCCAGTGAAATACTGAATG	NARP2	B. subtilis phage SBSphiJ+NARP2	NARP2 cloning (Gibson assembly)
AS329	R	atgtatatctccttcttaaaagatcttttgaattccc	NARP2	pBbS8k-RFP	NARP2 cloning (Gibson assembly)
AS328	F	ggatccaaactcgagtaaggatctcc	NARP2	pBbS8k-RFP	NARP2 cloning (Gibson assembly)
openPhspank	R	gtttgtcctccttattagttaatcagctagc	NARP1	thrC-Phspank, pSC101 origin, kanamycin resistance	NARP1 cloning (Gibson assembly)
openPhspank	F	tgagcactagtcaaggtcgg	NARP1	thrC-Phspank, pSC101 origin, kanamycin resistance	NARP1 cloning (Gibson assembly)
IO001	F	ttaactaataaggaggacaaacatgatcttactaaacggaaaaatagtcg	NARP1	B. subtilis phage SpBetaL1	NARP1 cloning (Gibson assembly)
IO004	R	GCCGACCTTGACTAGTGCTCATTAATCAAGCAAGAGCTCTCTGATC	NARP1	B. subtilis phage SpBetaL1	NARP1 cloning (Gibson assembly)
716	F	gcgATCCGTGATGTGCTGACCGGC	NARP1-AP Vibrio phage Gary Adps K192A	NARP1-AP Vibrio phage Gary	AdpS mutation K192A
717	R	CAGACCTTGAATCCAATCGCGT	NARP1-AP Vibrio phage Gary Adps K192A	NARP1-AP Vibrio phage Gary	AdpS mutation K192A
718	F	gcgAGCGTTATGTGCTCTTACGAAACAG	NARP1-AP Vibrio phage Gary Namat H243A	NARP1-AP Vibrio phage Gary	Namat mutation H243A
719	R	TTCAGTGGCATCAACACTAGCCA	NARP1-AP Vibrio phage Gary Namat H243A	NARP1-AP Vibrio phage Gary	Namat mutation H243A
742	F	gcgCAATGTAATTGTTTTTGCCGCATGG	NARP1-AP Vibrio phage Gary Adpp H24A	NARP1-AP Vibrio phage Gary	Adpp mutation H24A
743	R	AGCATATGCATCAAGATGGTCTTTTG	NARP1-AP Vibrio phage Gary Adpp H24A	NARP1-AP Vibrio phage Gary	Adpp mutation H24A
BHO_17	F	atgtatatctccttcttaaaagatcttttgaattcttttctctatcac	aRES Escherichia coli UC5 Tn7	Tn7 integration plasmid	open Tn7 plasmid
BHO_18	R	ggatccaaactcgagtaaggatctccaggc	aRES Escherichia coli UC5 Tn7	Tn7 integration plasmid	open Tn7 plasmid
659	R	ggagatccttactcgagtttggatccTCAGAAGTCCATCAGGTCATCGAATTTC	aRES Escherichia coli UC5 Tn7	pBAD aRES Escherichia coli UC5	aRES coding region amplification
660	F	caaaagatcttttaagaaggagatatacatATGTGGAAAGATAAGTATATTTGTCATAAATGCG	aRES Escherichia coli UC5 Tn7	pBAD aRES Escherichia coli UC5	aRES coding region amplification
DHO-068	R	cttactcgagtttggatccTTAAATCCTACTGAATCTGTAGTTGTTTTTAATTTGGG	Nezha Tn7	Nezha (SIR2-HERA) Garb et al3	Nezha coding region amplification
DHO-069	F	gatcttttaagaaggagatatacatATGGATCATTCTATTACAGCCTCATACTATGAC	Nezha Tn7	Nezha (SIR2-HERA) Garb et al3	Nezha coding region amplification
Plasmids
Name	Ori	Antibiotic resistance	Inducer	Origin	Backbone	Comment
pBAD	colE1	Ampicillin	Arabinose	Thermofisher, catalogue no. 43001	pBAD/HisA	Empty plasmid
aRES Escherichia coli UC5	colE1	Ampicillin	Arabinose	This study, Genscript	pBAD/HisA	aRES Escherichia coli UC5
aRES Klebsiella pneumoniae S_34AVR	colE1	Ampicillin	Arabinose	This study, Genscript	pBAD/HisA	aRES Klebsiella pneumoniae S_34AVR
aRES Enterobacter chengduensis GN04826	colE1	Ampicillin	Arabinose	This study, Genscript	pBAD/HisA	aRES Enterobacter chengduensis GN04826
pET28-His-bdSUMO-Adpp	colE1	Kanamycin	IPTG	Twist Bioscience	pET28 His BdSUMO	Expression and purification of Adpp (Vibrio phage Gary)
aRES Escherichia coli UC5 R182A	colE1	Ampicillin	Arabinose	Genscript	pBAD/HisA	Expression of the mutated aRES Escherichia coli UC5
aRES Escherichia coli UC5 R184A	colE1	Ampicillin	Arabinose	Genscript	pBAD/HisA	Expression of the mutated aRES Escherichia coli UC5
aRES Escherichia coli UC5 R215A	colE1	Ampicillin	Arabinose	Genscript	pBAD/HisA	Expression of the mutated aRES Escherichia coli UC5
aRES Escherichia coli UC5 Y225A	colE1	Ampicillin	Arabinose	Genscript	pBAD/HisA	Expression of the mutated aRES Escherichia coli UC5
aRES Escherichia coli UC5 E236A	colE1	Ampicillin	Arabinose	Genscript	pBAD/HisA	Expression of the mutated aRES Escherichia coli UC5
aRES Escherichia coli UC5 S334A	colE1	Ampicillin	Arabinose	Genscript	pBAD/HisA	Expression of the mutated aRES Escherichia coli UC5
NARP1	pSC101	kanamycin	IPTG	This study	thrC-Phspank, pSC101 origin, kanamycin resistance	Expression of NARP1
NARP2	pSC101	kanamycin	Arabinose	This study	pBbS8k-RFP	Expression of NARP2
NARP1-AP Vibrio phage Gary	pSC101	kanamycin	IPTG	Genscript	thrC-Phspank, pSC101 origin, kanamycin resistance	Expression of NARP1-AP Vibrio phage Gary
NARP1-AP Vibrio phage Gary Adpp N27A	pSC101	kanamycin	IPTG	Genscript	thrC-Phspank, pSC101 origin, kanamycin resistance	Expression of NARP1-AP Vibrio phage Gary with mutation
NARP1-AP Vibrio phage Gary Adpp H24A	pSC101	kanamycin	IPTG	This study	thrC-Phspank, pSC101 origin, kanamycin resistance	Expression of NARP1-AP Vibrio phage Gary with mutation
NARP1-AP Vibrio phage Gary Adps K192A	pSC101	kanamycin	IPTG	This study	thrC-Phspank, pSC101 origin, kanamycin resistance	Expression of NARP1-AP Vibrio phage Gary with mutation
NARP1-AP Vibrio phage Gary Namat H243A	pSC101	kanamycin	IPTG	This study	thrC-Phspank, pSC101 origin, kanamycin resistance	Expression of NARP1-AP Vibrio phage Gary with mutation
aRad1a	p15a	Chloramphenicol	IPTG	Genscript	pBbA6c	Expression of aRad1
aRad1b	p15a	Chloramphenicol	IPTG	Genscript	pBbA6c	Expression of aRad1
aRad1c	p15a	Chloramphenicol	IPTG	Genscript	pBbA6c	Expression of aRad1
aRad1d	p15a	Chloramphenicol	IPTG	Genscript	pBbA6c	Expression of aRad1
aRad1e	p15a	Chloramphenicol	IPTG	Genscript	pBbA6c	Expression of aRad1
aRad1f	p15a	Chloramphenicol	IPTG	Genscript	pBbA6c	Expression of aRad1
aRad1g	p15a	Chloramphenicol	IPTG	Genscript	pBbA6c	Expression of aRad1
aRad1b G15Δ	p15a	Chloramphenicol	IPTG	Genscript	pBbA6c	Expression of aRad1
aRad1b W58A	p15a	Chloramphenicol	IPTG	Genscript	pBbA6c	Expression of aRad1
aRES Escherichia coli UC5 Tn7	R6K gamma pir + dependent	Kanamycin and Spectinomycin	DAP	This study	Tn7 integration plasmid (Plasmid #154134)	aRES genome integration
pBad-GFP	colE1	Ampicillin	Arabinose	p006-GFP-pBAD (Plasmid #108315)	pBAD/HisA
Strains
Strain number	Name	Species	Strain	Antibiotic resistance	Plasmid	Reference
-	DH5α	E. coli	DH5α			NEB #C2987H
1	MG1655	E. coli	MG1655			DSM 18039
634	MG1655 no system	E. coli	MG1655	Ampicillin	pBAD	This study
395	aRES Escherichia coli UC5	E. coli	MG1655	Ampicillin	aRES Escherichia coli UC5	This study
394	aRES Klebsiella pneumoniae S_34AVR	E. coli	MG1655	Ampicillin	aRES Klebsiella pneumoniae S_34AVR	This study
396	aRES Enterobacter chengduensis GN04826	E. coli	MG1655	Ampicillin	aRES Enterobacter chengduensis GN04826	This study
488	BL21 Adpp	E. coli	LOBSTR-BL21(DE3)-RIL cells	Kanamycin	pET28-His-bdSUMO-Adpp	This study
626	aRES Escherichia coli UC5 R182A	E. coli	MG1655	Ampicillin	aRES Escherichia coli UC5 R182A	This study
661	aRES Escherichia coli UC5 R184A	E. coli	MG1655	Ampicillin	aRES Escherichia coli UC5 R184A	This study
757	aRES Escherichia coli UC5 R215A	E. coli	MG1655	Ampicillin	aRES Escherichia coli UC5 R215A	This study
626	aRES Escherichia coli UC5 Y225A	E. coli	MG1655	Ampicillin	aRES Escherichia coli UC5 Y225A	This study
659	aRES Escherichia coli UC5 E236A	E. coli	MG1655	Ampicillin	aRES Escherichia coli UC5 E236A	This study
660	aRES Escherichia coli UC5 S334A	E. coli	MG1655	Ampicillin	aRES Escherichia coli UC5 S334A	This study
436	aRES genome integrated	E. coli	MG1655	Spectinomycin	aRES Escherichia coli UC5 genome integrated	This study
455	aRES genome integrated GFP	E. coli	MG1655	Spectinomycin, Kanamycin	GFP	This study
456	aRES genome integrated NARP1	E. coli	MG1655	Spectinomycin, Kanamycin	NARP1	This study
457	aRES genome integrated NARP2	E. coli	MG1655	Spectinomycin, Kanamycin	NARP2	This study
454	aRES genome integrated NARP2-1AP	E. coli	MG1655	Spectinomycin, Kanamycin	NARP1-AP Vibrio phage Gary	This study
771	aRES genome NARP1-AP Vibrio phage Gary Adpp N27A	E. coli	MG1655	Spectinomycin, Kanamycin	NARP1-AP Vibrio phage Gary Adpp N27A	This study
615	aRES genome NARP1-AP Vibrio phage Gary Adpp H24A	E. coli	MG1655	Spectinomycin, Kanamycin	NARP1-AP Vibrio phage Gary Adpp H24A	This study
564	aRES genome NARP1-AP Vibrio phage Gary Adps K192A	E. coli	MG1655	Spectinomycin, Kanamycin	NARP1-AP Vibrio phage Gary Adps K192A	This study
566	aRES genome NARP1-AP Vibrio phage Gary Namat H243A	E. coli	MG1655	Spectinomycin, Kanamycin	NARP1-AP Vibrio phage Gary Namat H243A	This study
526	aRES genome aRad1a	E. coli	MG1655	Spectinomycin, Chloramphenicol	aRad1a	This study
525	aRES genome aRad1b	E. coli	MG1655	Spectinomycin, Chloramphenicol	aRad1b	This study
527	aRES genome aRad1c	E. coli	MG1655	Spectinomycin, Chloramphenicol	aRad1c	This study
528	aRES genome aRad1d	E. coli	MG1655	Spectinomycin, Chloramphenicol	aRad1d	This study
529	aRES genome aRad1e	E. coli	MG1655	Spectinomycin, Chloramphenicol	aRad1e	This study
530	aRES genome aRad1f	E. coli	MG1655	Spectinomycin, Chloramphenicol	aRad1f	This study
531	aRES genome aRad1g	E. coli	MG1655	Spectinomycin, Chloramphenicol	aRad1g	This study
579	aRES Escherichia coli UC5	E. coli	MG1655	Ampicillin, Chloramphenicol	aRad1b	This study
636	aRES Escherichia coli UC5	E. coli	MG1655	Ampicillin, Chloramphenicol	aRad1b G15Δ	This study
622	aRES Escherichia coli UC5	E. coli	MG1655	Ampicillin, Chloramphenicol	aRad1b W58A	This study
573	pBAD-GFP	E. coli	MG1655	Ampicillin, Chloramphenicol	aRad1b	This study
635	pBAD-GFP	E. coli	MG1655	Ampicillin, Chloramphenicol	aRad1b G15Δ	This study
Phage	Source	Genbank accession	Replication cycle
λ-vir	Udi Qimron	NC_001416.1	Lytic
SECphi18	Doron et al., 2018	LT960609.1	?
SECphi4	Millman et al., 2020	MT331608.1	?
SECphi27	Doron et al., 2018	LT961732.1	?
SECphi17	Doron et al., 2018	LT960607.1	?
T2	German Collection of Microorganisms and Cell Cultures GmbH (DSMZ) (DSM 16352)	LC348380.1	Lytic
T4	Udi Qimron	AF158101.6	Lytic
T5	Udi Qimron	AY543070.1	Lytic
T7	Udi Qimron	NC_001604.1	Lytic
